# High dimensional single-cell analysis reveals iNKT cell developmental trajectories and effector fate decision

**DOI:** 10.1101/2020.05.12.070425

**Authors:** Thomas Baranek, Kevin Lebrigand, Carolina de Amat Herbozo, Loïc Gonzalez, Gemma Bogard, Céline Dietrich, Virginie Magnone, Chloé Boisseau, Youenn Jouan, François Trottein, Mustapha Si-Tahar, Maria Leite-de-Moraes, Thierry Mallevaey, Christophe Paget

## Abstract

CD1d-restricted invariant Natural Killer T (iNKT) cells represent a unique class of T lymphocytes endowed with potent regulatory and effector immune functions. Although these functions are acquired during thymic ontogeny, the sequence of events that give rise to discrete effector subsets remains unclear. Using an unbiased single-cell transcriptomic analysis combined with functional assays, we revealed an unappreciated diversity among thymic iNKT cells, especially among iNKT1 cells. Mathematical modelling and biological methods unravelled a developmental map whereby iNKT2 cells constitute a transient branching point towards the generation of iNKT1 and iNKT17 cells, which reconciles the two previously proposed models. In addition, we identified the transcription co-factor Four-and-a-half LIM domains protein 2 (FHL2) as a critical cell-intrinsic regulator of iNKT1 specification. Thus, these data illustrate the changing transcriptional network that guides iNKT cell effector fate.
