## Supplemental Table 2 for "High dimensional single-cell analysis reveals iNKT cell developmental trajectories and effector fate decision"

### Sheet: Feuil1
	Epigenetic landscape	Nucleotide/nucleic acid transport	RNA splicing	DNA biosynthesis, binding, replication, recombination and repair
	H3f3a	Ranbp1	Hnrnpm	Hsp90aa1
	Ezh2	Chtop	Sfqp	Hsp90ab1
	Sf3b1	Magoh	Srsf1	Rgcc
		Srsf1	Srsf6	Tcp1
		Hnrnpab2b1	Tia1	Cct8
		Srsf2	Thrap3	Hnrnpa1
		Srsf3	Magoh	Nudt21
		Srsf6	Srsf3	Chtop
		Hnrnpa1	Srsf6	Magoh
		Srsf7	Hnrnpa1	Srsf1
		Slc25a17	Srsf7	Srsf2
		Slc5a4	Rbmx	Srsf3
		Eif5a	Nono	Snrpe
		Ddx19a	Ybx1	Srsf6
		Set	Nudt12	Srsf7
		Snrpd1	Snrpd1	Dut
		Snrpe	Hnrnpa2b1	Set
		Chtop	Srsf2	Mcm7
			Strap	Mcm3
			Snrpc	Rpa1
			Sf3b1	Mcm5
			Ddx19a	Top1
				Hmgb3
				Igfbp4
				Trim28
				Ubb
				Ube2v2
				Ran
				Swi5
				Lef1
				Id3
				Nme1
				Mpg
				Hdac2
				Cd81
				Ybx1
				Elk3
				Chchd2
				Med30
				Myb
				Nrip1
				Hivep3
				Brd7
				Sox4
				Hmgn1
				Kdm6b
				H2afz
				Zbtb16
				Ssbp2
				Pin1
				H3f3a
				Rpa1
