## Supplemental Table 3 for "High dimensional single-cell analysis reveals iNKT cell developmental trajectories and effector fate decision"

### Sheet: nkt2.markers
Upregulated in iNKT2a					Upregulated in iNKT2b
genes	logFC	score	pvals	pvals_adj	genes	logFC	score	pvals	pvals_adj
Tesc	2.7650511264801025	13.855964660644531	1.170727372373935e-43	1.517028529122145e-39	Izumo1r	1.871053695678711	13.237247467041016	5.347319382105723e-40	3.4645282276662974e-36
Lgals1	1.8239033222198486	11.144898414611816	7.583090720043251e-29	3.2753896516773483e-25	Tpt1	0.37011808156967163	11.027447700500488	2.817484906965111e-28	9.127242356113476e-25
S100a6	2.2065398693084717	10.528982162475586	6.351778938360098e-26	1.6461270296654032e-22	Hcst	1.0186017751693726	9.7544527053833	1.7655009064828343e-22	3.812893457700761e-19
Vim	1.7920945882797241	9.721264839172363	2.4472224969584695e-22	4.4154871116740915e-19	Ctsw	1.0439893007278442	8.826699256896973	1.0781035975384234e-18	1.0746204936079145e-15
Thy1	1.7598503828048706	9.710273742675781	2.7260300118376857e-22	4.4154871116740915e-19	Malat1	0.842993974685669	8.61938190460205	6.7316308760069615e-18	5.127383098189427e-15
Crip1	1.3217425346374512	9.682689666748047	3.571940379683518e-22	5.142800382215448e-19	Ctsd	1.0414538383483887	8.551712989807129	1.2127471885241844e-17	8.270935825734938e-15
Lmo4	1.8255714178085327	9.61976146697998	6.598394559679614e-22	8.550199670432845e-19	Btg1	1.0607361793518066	8.542230606079102	1.3165488750740579e-17	8.529920161604822e-15
Pdlim1	2.397524118423462	9.20254135131836	3.4958104830569955e-20	4.1180647490411407e-17	Nkg7	1.7320396900177002	8.330388069152832	8.057747873110886e-17	4.746013497262312e-14
Rgcc	2.5749239921569824	8.93078899383545	4.22982955546467e-19	4.567510948309266e-16	Klrb1c	2.931840658187866	7.92329740524292	2.31293322896099e-15	1.0703924564598753e-12
Txn1	1.1653048992156982	8.799760818481445	1.3710805926530132e-18	1.2690330228284104e-15	Cmtm7	0.9213353991508484	7.9036865234375	2.707736782273155e-15	1.2098914905067428e-12
Stmn1	2.6792690753936768	8.72950553894043	2.5578777520212074e-18	2.2096653273793866e-15	Maf	1.912271499633789	7.828474998474121	4.9382390274262274e-15	2.064183913464163e-12
Emp3	1.5538830757141113	8.615072250366211	6.989760379563901e-18	5.127383098189427e-15	S100a11	0.46882185339927673	7.801967620849609	6.0949322466948284e-15	2.468066626645987e-12
Arl4c	1.392878770828247	8.612916946411133	7.122464559917402e-18	5.127383098189427e-15	H2-D1	0.5089010000228882	7.57676362991333	3.542812866409231e-14	1.2407505168359679e-11
Cxcr6	1.7815837860107422	8.524344444274902	1.5367825315524096e-17	9.482680020883868e-15	H2-K1	0.6899560689926147	7.499181270599365	6.421757203611828e-14	2.1898192064316333e-11
Igfbp4	2.7271950244903564	8.195050239562988	2.504875900467546e-16	1.4112253007938462e-13	H2-Q7	1.4662102460861206	7.394229888916016	1.4223004395185458e-13	4.725684383405465e-11
Rora	2.241781234741211	8.023508071899414	1.0276743676406265e-15	5.487938766758278e-13	Eef1a1	0.2936403751373291	7.330871105194092	2.2866134539029034e-13	7.054746937065195e-11
Lgals3	1.7662404775619507	8.019844055175781	1.0587935574082183e-15	5.487938766758278e-13	AW112010	0.8950191140174866	6.682628631591797	2.3469347024458918e-11	5.738033938546013e-09
H2afz	1.1310698986053467	7.997647285461426	1.2681923159759594e-15	6.320475396314031e-13	Ypel3	0.88584303855896	6.650518417358398	2.9206243420009394e-11	6.639552670815468e-09
Cfl1	0.4517075717449188	7.963381767272949	1.6740015904639296e-15	8.033967633048741e-13	Cd53	0.6126062870025635	6.473372459411621	9.583934824012185e-11	1.968329864756207e-08
Cox6c	0.5354366302490234	7.8944196701049805	2.9166918509669937e-15	1.2598164334943433e-12	Gimap4	0.7239239811897278	6.441477298736572	1.1831598922714585e-10	2.3586747513928555e-08
Ccr9	3.4733755588531494	7.739255428314209	1.000008239238364e-14	3.926699019409309e-12	Smpdl3a	0.7059378027915955	6.436521053314209	1.2224304055569e-10	2.4000383629100465e-08
Dbi	1.3866052627563477	7.708222389221191	1.2758228365899436e-14	4.820113655151848e-12	Fxyd5	0.3888145983219147	6.373162269592285	1.8517002434135488e-10	3.5385126424272566e-08
Prdx1	0.9138908386230469	7.705636501312256	1.3019291397616506e-14	4.820113655151848e-12	Serinc3	0.7939757704734802	6.32639741897583	2.5095128031217043e-10	4.454557109979595e-08
Hmgn2	1.3756022453308105	7.602193355560303	2.911531968470096e-14	1.0479897568732083e-11	Srgn	0.5702069997787476	6.286528587341309	3.246432059845617e-10	5.535166662036777e-08
Dut	1.5893839597702026	7.3888421058654785	1.4811265631116765e-13	4.798109501200276e-11	Gimap5	1.3435819149017334	6.253771781921387	4.0065662285866535e-10	6.571782935446311e-08
Ldha	0.7503911256790161	7.331948757171631	2.2682987682125156e-13	7.054746937065195e-11	Ptprcap	0.2840987741947174	6.159811019897461	7.283180451382889e-10	1.1235172891549937e-07
Emb	2.4343252182006836	7.214498043060303	5.413334104625573e-13	1.6313019378543763e-10	Cxcr3	1.377455472946167	6.072531223297119	1.259097433710368e-09	1.8540209711385167e-07
Gpx1	1.059758186340332	7.1580352783203125	8.18414810367441e-13	2.4102316165321137e-10	Rsrp1	0.5736626386642456	6.061324596405029	1.350049489463166e-09	1.965611380276821e-07
Ppia	0.3165435791015625	7.1472601890563965	8.85271085570648e-13	2.549187272627657e-10	Pfdn5	0.4074135720729828	6.050118446350098	1.447394056963198e-09	2.0839257989032357e-07
Samhd1	1.6962722539901733	7.037998199462891	1.950209223743678e-12	5.49365459158056e-10	Arl4d	2.7639029026031494	5.970381259918213	2.366999504261953e-09	3.333867345241999e-07
Lsp1	0.8564429879188538	6.963217735290527	3.325870562296575e-12	9.169495903455111e-10	Ogt	0.764971911907196	5.848404884338379	4.963098558501847e-09	6.562431747047646e-07
Klf2	1.817459225654602	6.8890838623046875	5.6152901172157135e-12	1.515894361226692e-09	Gm9843	0.23951281607151031	5.786123275756836	7.20292946205762e-09	9.061704851392489e-07
Ccr7	2.271780014038086	6.824000835418701	8.853936332735341e-12	2.34141442856295e-09	Gdi2	0.4982360303401947	5.621261119842529	1.8956833078883783e-08	2.253602229689689e-06
Gapdh	0.7157744765281677	6.753314971923828	1.4450489196554837e-11	3.7449887801791515e-09	Gm11808	0.37052369117736816	5.53786039352417	3.061891582517448e-08	3.480350098794832e-06
Actg1	0.4629524350166321	6.700300216674805	2.0799161191003512e-11	5.182990975250452e-09	Eif1	0.20683321356773376	5.527300834655762	3.251954985810639e-08	3.6642463222725444e-06
Nucks1	1.412814974784851	6.700300216674805	2.0799161191003512e-11	5.182990975250452e-09	Cd3d	0.24053288996219635	5.4859232902526855	4.113150453122256e-08	4.594672721686051e-06
Cnn2	0.889985978603363	6.678534030914307	2.4134387839548466e-11	5.791359215275353e-09	Ikzf2	1.300184965133667	5.466096878051758	4.600529949017083e-08	5.046204516428042e-06
Lrrc58	0.8931620121002197	6.674439430236816	2.4817865799500147e-11	5.847089182362234e-09	Gimap1	0.6739514470100403	5.465234756469727	4.6229435281725004e-08	5.046204516428042e-06
Ctss	1.194642186164856	6.670344829559326	2.552028026665556e-11	5.905210565987906e-09	Hmha1	0.43658149242401123	5.390669822692871	7.01955799494852e-08	7.455691188405158e-06
Srsf7	1.1577236652374268	6.6009521484375	4.0852576301374365e-11	9.127029029538086e-09	Gimap6	0.8186405897140503	5.38571310043335	7.21579888365307e-08	7.601814791412722e-06
Flna	1.4358304738998413	6.527248859405518	6.698866327921715e-11	1.4712527097832132e-08	S100a10	0.3174965977668762	5.345198154449463	9.031829744281044e-08	9.143316392687012e-06
Mcm3	2.794419288635254	6.502034664154053	7.924080557446923e-11	1.7113372643899536e-08	Ly6e	0.3440382480621338	5.330759048461914	9.780312096029208e-08	9.824285592274921e-06
Ass1	1.5267596244812012	6.492767810821533	8.427344188258535e-11	1.7901889506795752e-08	Eef1b2	0.24586139619350433	5.2911057472229	1.2157893156807333e-07	1.1756864143724583e-05
Ckb	1.3396600484848022	6.4837164878845215	8.949018925092292e-11	1.870344955344289e-08	Cd3e	0.39098989963531494	5.2508063316345215	1.5143488654074887e-07	1.3722330488077089e-05
2700029M09Rik	1.5783756971359253	6.471217155456543	9.721647734557589e-11	1.968329864756207e-08	Ptpn6	0.6781960725784302	5.24369478225708	1.5739266800310287e-07	1.406547718609798e-05
Ybx1	0.6123837232589722	6.3727312088012695	1.8569135644779553e-10	3.5385126424272566e-08	Itm2c	0.7357675433158875	5.145208358764648	2.672241659022714e-07	2.2780860143168637e-05
Ndufa4	0.6260787844657898	6.352473258972168	2.1187996213156412e-10	3.979044274348997e-08	Gm9493	0.23140299320220947	5.113097667694092	3.1691799924818383e-07	2.5991287558594723e-05
Lztfl1	2.297247886657715	6.34816312789917	2.1790063571828244e-10	4.0336520537678626e-08	Il18r1	0.9677084684371948	5.105770587921143	3.2944906239163824e-07	2.6681255940442804e-05
Mif	0.7716734409332275	6.339758396148682	2.3012541626165005e-10	4.1999509069274104e-08	B4galnt1	0.5827959179878235	5.094133377075195	3.503401609863084e-07	2.8022887691732e-05
Pkm	0.7997190952301025	6.328336715698242	2.4781777450787033e-10	4.454557109979595e-08	Ptpn7	0.563121497631073	5.035300254821777	4.77100630339757e-07	3.70195806463627e-05
Chchd2	0.5425432920455933	6.310234069824219	2.786133772977154e-10	4.878746139221346e-08	Gimap3	1.2566213607788086	5.00620698928833	5.551310437388457e-07	4.28177860998093e-05
Slc25a4	1.000646710395813	6.292778491973877	3.1183358199420685e-10	5.387652740641243e-08	Sh2d1a	0.5791116952896118	4.986595630645752	6.145244746278782e-07	4.629655896644213e-05
Bzw2	1.0353660583496094	6.267564296722412	3.667397332297052e-10	6.168907214532281e-08	Cd27	0.47495347261428833	4.943279266357422	7.681940147545981e-07	5.655828433630729e-05
Tomm7	0.6854568123817444	6.265624523162842	3.713341277461938e-10	6.168907214532281e-08	Son	0.42476826906204224	4.869360446929932	1.1196001177616964e-06	7.716903364870246e-05
Ran	0.7860408425331116	6.235884666442871	4.492319651293637e-10	7.276434755182868e-08	Vamp5	1.275390863418579	4.8663434982299805	1.1368193680110947e-06	7.794129825760722e-05
Gmnn	2.3706107139587402	6.211101531982422	5.261448145096493e-10	8.4170179091556e-08	Shisa5	0.3253301978111267	4.86224889755249	1.1605963950344949e-06	7.915267414135254e-05
Tnfrsf25	2.5702059268951416	6.190412998199463	6.000682271084114e-10	9.482541569354629e-08	Samd3	2.347053050994873	4.7693657875061035	1.8480696727057377e-06	0.00011681603326302901
Tmsb4x	0.18888555467128754	6.16498327255249	7.049063776428536e-10	1.1005032339151925e-07	Apobec3	0.58577561378479	4.752556324005127	2.0086096146753128e-06	0.00012466664398876181
Psma4	0.92104172706604	6.078134059906006	1.21588973525988e-09	1.8344979785379237e-07	Gltscr2	0.37858304381370544	4.746306419372559	2.0716474548140514e-06	0.00012722468113497855
Erh	0.8066748380661011	6.077918529510498	1.2175245111457125e-09	1.8344979785379237e-07	Podnl1	1.1329094171524048	4.72346305847168	2.3186235608939014e-06	0.00014105504273269099
Pycard	0.783414900302887	6.075117111206055	1.2389725793996578e-09	1.8453570900989386e-07	Tox	1.162183403968811	4.679715156555176	2.8727384545945426e-06	0.00016997691732710543
Snrpd1	0.9472308158874512	6.01283597946167	1.8230560696863778e-09	2.5959517089006685e-07	Zap70	0.5519015192985535	4.645018577575684	3.4004580934312383e-06	0.0001958361598874755
Ifi27l2a	0.800178050994873	5.954433917999268	2.609738907145426e-09	3.6362362106226267e-07	Arhgef1	0.44797879457473755	4.563772678375244	5.024244992470141e-06	0.00027240237076329744
Mrpl33	0.9171226024627686	5.950339317321777	2.6758753271501892e-09	3.6887226052353353e-07	Cd3g	0.20208369195461273	4.538127422332764	5.675592249595252e-06	0.00030265154061833447
Bst2	0.9980970621109009	5.941503524780273	2.8241998701403646e-09	3.852208622871457e-07	Hhex	1.5579911470413208	4.496750354766846	6.8999907264679895e-06	0.0003562154575042718
Cox5b	0.7526503801345825	5.934607028961182	2.9454993132711852e-09	3.9758104272258354e-07	Btg2	0.7181944251060486	4.4458909034729	8.752833814866485e-06	0.0004400503482017832
Isg15	1.2538695335388184	5.887411117553711	3.922915754186995e-09	5.240530138428359e-07	Cox7a2l	0.3103349506855011	4.427142143249512	9.548990349292688e-06	0.00047227411048142995
Itgb7	0.9786090850830078	5.843663692474365	5.106510964178475e-09	6.683855462002493e-07	Lpcat4	0.9833551645278931	4.352792263031006	1.3441446609109638e-05	0.0006499039744807562
Eno1	0.886594295501709	5.835258960723877	5.370712969717248e-09	6.95936986615961e-07	Bcl2a1b	0.6020578742027283	4.3357672691345215	1.452525154960726e-05	0.0006941882603231057
Tipin	1.9092148542404175	5.828577995300293	5.590162098940145e-09	7.172011928521425e-07	Trf	2.8746566772460938	4.279520034790039	1.872965980658289e-05	0.0008793439557018155
Rbms1	1.1017894744873047	5.80616569519043	6.391978114927814e-09	8.12031886404261e-07	Eef2	0.26118171215057373	4.264650344848633	2.00215507128048e-05	0.0009298897997724895
Hmgn1	1.0547678470611572	5.75789213180542	8.517074712761865e-09	1.061194751230464e-06	Gm26740	0.6466792225837708	4.222411155700684	2.4170270997145365e-05	0.0010944190097548418
Atp5g1	0.7030086517333984	5.722548961639404	1.0493748212314086e-08	1.2950284698587232e-06	Ptpn18	0.18881765007972717	4.216592311859131	2.4802161437730816e-05	0.0011082289927935032
Nme1	0.6989249587059021	5.717807769775391	1.0790696852061255e-08	1.3191117906510354e-06	B2m	0.20591114461421967	4.190515995025635	2.783205076400983e-05	0.0012102272275169106
Abracl	0.6966771483421326	5.694317817687988	1.2386615464335833e-08	1.500053861559474e-06	Rinl	0.41675496101379395	4.171982765197754	3.019605651348001e-05	0.001304268334338913
Plac8	1.1600967645645142	5.6417341232299805	1.683457079966535e-08	2.019836744648737e-06	Map1lc3b	0.38670098781585693	4.167457103729248	3.080164919487053e-05	0.0013216151333348752
Atp5e	0.3862593472003937	5.610701560974121	2.015081277717602e-08	2.373765745151335e-06	Cd28	0.47777771949768066	4.150216579437256	3.3216082118820216e-05	0.0014019999742530044
Lmnb1	2.184114694595337	5.57277250289917	2.507170443153998e-08	2.9268391533684243e-06	Rgs3	0.8985708951950073	4.131682872772217	3.601167318578963e-05	0.0014956386575046858
Cotl1	0.545085608959198	5.556609630584717	2.7506529630882906e-08	3.1824072406873277e-06	Zfp36l1	0.9128775596618652	4.125433444976807	3.700372825021451e-05	0.001527051944797069
Dctpp1	1.200726866722107	5.538075923919678	3.058127222839899e-08	3.480350098794832e-06	Eef1g	0.2116575986146927	4.071988105773926	4.6613607553946594e-05	0.001899431215987547
Sepw1	0.580254077911377	5.464803695678711	4.6341899788156895e-08	5.046204516428042e-06	Cdk2ap2	0.31010469794273376	4.05216121673584	5.074665637288324e-05	0.0020233082254763725
Atp5j2	0.45486825704574585	5.437650203704834	5.3987875694867075e-08	5.829790777117396e-06	Evl	0.38449540734291077	3.8642399311065674	0.00011143562273057713	0.003871267558559835
Cox5a	0.5794734954833984	5.435710430145264	5.457850656926048e-08	5.844861885326259e-06	Ets1	0.35294678807258606	3.856912851333618	0.00011482811395677442	0.003957294416627348
Arhgdib	0.45982110500335693	5.37644624710083	7.597033157507315e-08	7.938899649595144e-06	Lax1	0.7927201986312866	3.8510940074920654	0.00011759129627189529	0.004009863202871629
Shfm1	0.5660642385482788	5.374075889587402	7.697648978559876e-08	7.97969083713431e-06	Efhd2	0.7589236497879028	3.7877352237701416	0.00015202667710510873	0.004852122369280786
Satb1	0.7927742004394531	5.355111122131348	8.550380491866054e-08	8.793319874095263e-06	Cers4	1.0482378005981445	3.7739429473876953	0.00016068753793297566	0.005078510040330484
Tmem261	1.0666413307189941	5.348430633544922	8.87202154863953e-08	9.052256317107956e-06	Use1	0.4311031699180603	3.7528233528137207	0.00017485409015873983	0.005407540096126374
Anapc11	1.01632559299469	5.323647499084473	1.0170700338843394e-07	1.0137841153133284e-05	Cxxc5	1.1854792833328247	3.7457115650177	0.00017988313293929058	0.005484530909711359
Atp5j	0.494432657957077	5.31588888168335	1.061377743658319e-07	1.04987273300187e-05	Mbnl1	0.39664793014526367	3.726315975189209	0.0001942987323059228	0.005868034474888697
Calm1	0.46669530868530273	5.297355651855469	1.1749175920409585e-07	1.1474095776237651e-05	Cdc42ep3	1.036569595336914	3.703472375869751	0.00021266830484160615	0.006263081577585301
Bri3bp	1.4490793943405151	5.296924591064453	1.1776931148631019e-07	1.1474095776237651e-05	Cd37	0.370498389005661	3.7028260231018066	0.00021321119596702463	0.006264831467892755
2810417H13Rik	3.869703769683838	5.289166450500488	1.228750990589204e-07	1.1794189137818447e-05	Cox8a	0.1538071632385254	3.6439926624298096	0.0002684409913551496	0.007512869040993582
Atp1b3	0.9667189717292786	5.278606414794922	1.3016996277876784e-07	1.240251748299466e-05	Ftl1	0.1710447371006012	3.62955379486084	0.0002839115184282731	0.007877784701913412
2700094K13Rik	0.9610456228256226	5.270632743835449	1.3595419529390478e-07	1.281094858775835e-05	Calm2	0.3027420938014984	3.4860267639160156	0.0004902519464625134	0.01248071654668222
Sod1	1.30582594871521	5.269986152648926	1.3643393310006578e-07	1.281094858775835e-05	Cirbp	0.7332603335380554	3.4405550956726074	0.0005805224817337931	0.014139869019373105
Psme2	0.6584377884864807	5.260073184967041	1.4399819864578604e-07	1.3422105310255541e-05	Hspa8	0.14704808592796326	3.4151253700256348	0.0006375268672516865	0.015241832372412091
Cib1	0.9516154527664185	5.258780002593994	1.4501425709490476e-07	1.3422105310255541e-05	Grcc10	0.4636024236679077	3.4077980518341064	0.0006548934338820518	0.015542324388724592
Fabp5	1.5539042949676514	5.257055759429932	1.4637979350120854e-07	1.3452406838217448e-05	Nucb1	0.7549892663955688	3.39400577545166	0.0006887826889440152	0.016257278840321583
Ywhae	0.8314241766929626	5.251021862030029	1.5125779629413321e-07	1.3722330488077089e-05	Rac2	0.15515443682670593	3.3825838565826416	0.000718073566465815	0.016615709418328625
Atp5f1	0.5934266448020935	5.248866558074951	1.5303774780183075e-07	1.3771271777889741e-05	Pnrc1	0.36559149622917175	3.3183629512786865	0.0009054672253246632	0.02009082929067977
Srsf2	0.8152234554290771	5.23960018157959	1.6092506844222807e-07	1.428265093749583e-05	Gabarapl2	0.16612009704113007	3.277632474899292	0.001046816379037252	0.02260774439927452
Pcna	1.451920509338379	5.218911170959473	1.799778628836112e-07	1.5794498396409783e-05	Inpp4b	0.6826463341712952	3.2509095668792725	0.0011503642668483167	0.0244337705255371
Snrpf	0.5057130455970764	5.218480587005615	1.803971108711721e-07	1.5794498396409783e-05	Tprgl	0.4701842963695526	3.2312984466552734	0.0012322915347093577	0.025754893075425576
Srsf3	0.6842082738876343	5.20468807220459	1.9432285030099178e-07	1.6899567075169474e-05	Pglyrp1	0.6742833256721497	3.213411569595337	0.0013116819431297426	0.0270649277373809
Uqcr10	0.6312819123268127	5.181197643280029	2.2046555299720959e-07	1.9045284238252277e-05	Vdr	2.8069403171539307	3.170741319656372	0.0015205047136797108	0.03012645272150106
Hells	3.0643808841705322	5.177534103393555	2.2483774683691474e-07	1.929435446034928e-05	Icos	0.25559529662132263	3.164060592651367	0.001555843720929238	0.0306392445832843
Ptma	0.3320330083370209	5.138311862945557	2.772172234886917e-07	2.3433066082907312e-05	Ccnd2	0.25832104682922363	3.151130199432373	0.001626399274293141	0.03159652443221967
Cox7a2	0.5349233746528625	5.137450218200684	2.784914475048407e-07	2.3433066082907312e-05	Gramd1a	0.4982745945453644	3.1431565284729004	0.0016713642356860478	0.03208524113484416
Snrpd3	0.8548282384872437	5.134217262268066	2.8332035480656027e-07	2.353375101015005e-05	Dusp2	0.40002498030662537	3.1399240493774414	0.0016899169176327038	0.03227401681438977
Anapc5	0.928889274597168	5.134217262268066	2.8332035480656027e-07	2.353375101015005e-05	Rnf187	0.4424789845943451	3.131734848022461	0.0017377681029971384	0.03296925194529563
Ndufc2	0.8008753657341003	5.119778633117676	3.058946331477155e-07	2.5247023288714e-05	Fam129a	0.7226603627204895	3.1024258136749268	0.001919415943105736	0.03522916684244211
Cks1b	1.6981889009475708	5.109865188598633	3.223886216065926e-07	2.6273658860240418e-05	Tgfb1	0.2853931784629822	3.0983312129974365	0.0019461374617026964	0.03566909367573343
Ppdpf	0.8040636777877808	5.095426559448242	3.4795724836603636e-07	2.80051554306031e-05	Mfsd10	0.7193889021873474	3.0810906887054443	0.0020624374794767477	0.03727345168627573
Mcm5	2.189622402191162	5.083573341369629	3.703990926512704e-07	2.944559167224026e-05	Tmem59	0.40283676981925964	3.0418686866760254	0.002351144399857781	0.041677331235782655
Pgk1	1.1214015483856201	5.073444843292236	3.906779577934207e-07	3.086832303101918e-05	Ddx21	0.5396884679794312	3.0244126319885254	0.002491163653398252	0.043681324249979094
Snhg6	0.8469427824020386	5.057928085327148	4.2383571490278935e-07	3.319703920278451e-05	Runx3	0.9795389175415039	3.018162965774536	0.0025431206719375528	0.044352298340466764
Ddx1	1.4880021810531616	5.057281970977783	4.2527461858791706e-07	3.319703920278451e-05	Ndfip1	0.44639259576797485	2.9979054927825928	0.0027184200652813997	0.046442955659878236
Tmem256	0.9293229579925537	4.991336822509766	5.996279881422084e-07	4.5976209883708505e-05	Prdx5	0.29073187708854675	2.969027519226074	0.0029874374317234277	0.04966457969122569
Psma6	0.8651840090751648	4.990044116973877	6.036557827292587e-07	4.601277430944549e-05	Rbm39	0.10590270906686783	2.9438133239746094	0.0032419539473601986	0.05277542619333348
Mcm2	1.5458766222000122	4.986595630645752	6.145244746278782e-07	4.629655896644213e-05	Pitpnc1	0.945102870464325	2.939718723297119	0.0032851024765081643	0.05327704366782578
Psmb8	0.4052550494670868	4.971079349517822	6.658119294966246e-07	4.9870468106458166e-05	Selplg	0.22381700575351715	2.9306676387786865	0.0033823455792085324	0.05444525964643995
Mrps5	0.9371442794799805	4.956209659576416	7.188173754849823e-07	5.353123880192184e-05	Ndufa6	0.1969342827796936	2.91903018951416	0.0035112220191064955	0.05596360999210574
Ranbp1	0.7249090671539307	4.949528694152832	7.439339529800354e-07	5.5085120929801714e-05	F2r	1.1203693151474	2.905237913131714	0.003669741584167178	0.05777947928024093
Lsm4	0.694983720779419	4.932072639465332	8.136160613801968e-07	5.956405041448921e-05	Fth1	0.17509377002716064	2.899634599685669	0.0037359783773004635	0.0584671591945162
S100a4	1.3998634815216064	4.923883438110352	8.484335640130976e-07	6.176405686787483e-05	Eif4a2	0.3864660859107971	2.8759288787841797	0.004028403364471527	0.062069025917743215
Ccr2	1.0228207111358643	4.920435428619385	8.635189511964714e-07	6.251105346147418e-05	Ankrd11	0.45299479365348816	2.868170738220215	0.004128526398808012	0.06338559843098841
Hmgb2	0.7579960227012634	4.906427383422852	9.275024539747846e-07	6.676987110336255e-05	Fam189b	0.5836880207061768	2.8524389266967773	0.004338516342125117	0.06575262545176289
Lxn	1.3981002569198608	4.89737606048584	9.712475869699134e-07	6.953274161301735e-05	Id2	0.1954343616962433	2.8502838611602783	0.004368024116623129	0.06596836422284674
Atpif1	0.9475533962249756	4.892204284667969	9.971295710243456e-07	7.083785433350195e-05	Tspan32	0.27464693784713745	2.8416635990142822	0.004487883154084092	0.06669035540208906
Nap1l1	0.7834278345108032	4.891557693481445	1.0004111238640884e-06	7.083785433350195e-05	Limd2	0.07372288405895233	2.8067514896392822	0.005004382702324727	0.07218040440235352
Cyba	0.6428695321083069	4.884445667266846	1.0372012122740822e-06	7.30437679817802e-05	Mmd	0.6542991399765015	2.764296770095825	0.005704562165028193	0.07922799199832296
Mrps18c	0.8835598230361938	4.877980709075928	1.07177406189102e-06	7.507053131883155e-05	Tbc1d4	0.6927596926689148	2.763650417327881	0.005715876102538053	0.07930013119559753
Tyms	2.4130098819732666	4.873239517211914	1.097829586989195e-06	7.607313255725128e-05	Pold4	0.5689160227775574	2.7541680335998535	0.005884154948061139	0.08111370193295345
Anxa7	1.3166242837905884	4.873239517211914	1.097829586989195e-06	7.607313255725128e-05	Rgs2	0.8226249814033508	2.7474873065948486	0.006005382675667433	0.0820536395167197
Slc25a5	0.4040840268135071	4.854490756988525	1.2069663148710212e-06	8.188413355025494e-05	Git2	0.519066333770752	2.7474873065948486	0.006005382675667433	0.0820536395167197
Cox6a1	0.5578668117523193	4.8456549644470215	1.2619477769911548e-06	8.516832965755929e-05	Ubb	0.14024358987808228	2.7444703578948975	0.006060864635194031	0.08267019362404658
Xaf1	1.010965347290039	4.841990947723389	1.2854446772615877e-06	8.630462242464068e-05	Pld3	0.7427782416343689	2.7183940410614014	0.006559966745744412	0.08745272540262972
Lsm6	0.735080361366272	4.839189529418945	1.3036962667725643e-06	8.707884651978809e-05	Lrmp	0.5492579340934753	2.7162389755249023	0.006602824207633222	0.08784332246664403
Ndufa7	0.6306609511375427	4.835094928741455	1.3308207019626606e-06	8.843474182580593e-05	Gabarap	0.13881802558898926	2.7065412998199463	0.006798814908265722	0.08998880856109012
Bak1	0.9605361223220825	4.8325090408325195	1.348230713019398e-06	8.913455907808857e-05	Uba52	0.267720490694046	2.703308582305908	0.006865297591996536	0.09031525502242753
Actb	0.4085957407951355	4.820871353149414	1.4293234689997327e-06	9.401610919440882e-05	Lck	0.10016132146120071	2.665163993835449	0.007695078328379608	0.09849629421102363
Ndufa3	0.6021391153335571	4.818716526031494	1.4448466614121032e-06	9.455718706352542e-05	Akap13	0.40431827306747437	2.6606383323669434	0.007799267075921604	0.099275935923175
Bola3	0.8412660956382751	4.814837455749512	1.4731978414245355e-06	9.592812878984487e-05	Sdf4	0.29814672470092773	2.6440443992614746	0.008192190642678461	0.103162688384672
Eif4a1	0.5470464825630188	4.809018611907959	1.5167297999586982e-06	9.826892373932406e-05	Itm2b	0.10721109807491302	2.637148141860962	0.008360629223829033	0.10437093784429347
Atp5k	0.7007876634597778	4.801476001739502	1.5750035849453119e-06	0.00010153679827722065	Nrgn	0.955722451210022	2.582409620285034	0.00981130437235841	0.11811913054932953
Ewsr1	0.7719042301177979	4.788330078125	1.6817480178619034e-06	0.00010788163770027001	Atp6v1f	0.022305848076939583	2.5789616107940674	0.009909781103553261	0.11886315905416486
Psma7	0.5851039886474609	4.781649589538574	1.73862651146935e-06	0.00011098089820502382	Arhgap15	0.36515316367149353	2.5742204189300537	0.010046624205871744	0.11998539765869681
Ap3s1	0.9220843315124512	4.771520614624023	1.828401956718794e-06	0.00011613937527040261	Celf2	0.2895139157772064	2.5703413486480713	0.010159835814362361	0.12100289750230467
Pts	0.9019907116889954	4.763331413269043	1.904226676943751e-06	0.00011978140427105402	Glmp	0.5285061001777649	2.5537474155426025	0.010657055300642556	0.12599828703077212
Smdt1	0.6281191110610962	4.756004333496094	1.974623145446477e-06	0.00012360950105649976	Nfatc1	0.9705109596252441	2.5440495014190674	0.010957553037680388	0.12849590249978504
Psmb7	0.7756233215332031	4.752340793609619	2.010752322399384e-06	0.00012466664398876181	Uqcrh	0.061856865882873535	2.5375843048095703	0.011162045126884467	0.1304218041065545
Rexo2	0.8517992496490479	4.7486772537231445	2.047516040531396e-06	0.00012634148977717062	Gnb2l1	0.107422836124897	2.535644769668579	0.011224050215593926	0.1307924844367501
Hypk	0.8641123175621033	4.726264476776123	2.286878365074459e-06	0.00013978004648412663	Rap1a	0.1982140839099884	2.526162624359131	0.011531610461086108	0.13329759888916484
Atic	0.979872465133667	4.70600700378418	2.5261605476943385e-06	0.0001525731549638832	Zfp536	2.3841114044189453	2.526162624359131	0.011531610461086108	0.13329759888916484
Kcnn4	0.955349326133728	4.705575942993164	2.5315039602743394e-06	0.0001525731549638832	Myb	2.085590362548828	2.518188953399658	0.011796005634009907	0.13571091001810964
Snrpa	0.9503655433654785	4.691783428192139	2.7083373877994472e-06	0.00016247516606993168	H2-Q4	0.7605020403862	2.512801170349121	0.011977681212405653	0.1368666606264131
Clns1a	0.8674140572547913	4.690490245819092	2.725510266870767e-06	0.00016275189879314008	Ddx5	0.08263654261827469	2.503965377807617	0.012281002844423832	0.1395301918821194
Sec61b	0.3988805413246155	4.687904357910156	2.7601700401790666e-06	0.00016406552009468048	Wdr26	0.39994171261787415	2.4946987628936768	0.012606412998629033	0.1415545057506369
Ndufv3	0.6314138770103455	4.674758434295654	2.942998048433004e-06	0.00017334258505270392	Stk17b	0.2749444842338562	2.4634501934051514	0.013760697342357358	0.14984127408593836
Psmb6	0.7327712774276733	4.67109489440918	2.995985570283366e-06	0.00017566507248747447	Syngr2	0.7048224806785583	2.462588310241699	0.013793821419124741	0.15004008880201483
Rbmxl1	0.8896128535270691	4.659242153167725	3.1737589651431656e-06	0.00018525030932578894	Mir142hg	0.7118748426437378	2.4492268562316895	0.014316323348338935	0.15420691433730335
Rpa1	1.142048716545105	4.657517910003662	3.2004451294457846e-06	0.00018597026003299764	Eif3f	0.027613725513219833	2.447502851486206	0.014384999004482335	0.15439761490582146
Cenpw	2.3924055099487305	4.646527290344238	3.3756972759921704e-06	0.0001952780593852971	Slc25a3	0.20110289752483368	2.447502851486206	0.014384999004482335	0.15439761490582146
Ndufb7	0.618553876876831	4.642001628875732	3.4505032360138894e-06	0.0001978390306737521	Ifitm10	1.3417686223983765	2.4255211353302	0.01528642202176859	0.16149575754952086
Snrpe	0.47552624344825745	4.639846324920654	3.486681355499649e-06	0.0001990326740289183	Pdcd1	0.8273410201072693	2.410651206970215	0.01592406496056352	0.1656051635304832
Snrpd2	0.6198191046714783	4.638553619384766	3.5085625162520268e-06	0.00019940330300699017	Il2rb	0.6134198307991028	2.3936262130737305	0.01668273573735365	0.17129547518591806
Atp5g3	0.6199784874916077	4.633812427520752	3.5899253912251698e-06	0.00020313647694102948	Ubc	0.24400953948497772	2.389962673187256	0.016850083385159916	0.172024827818869
Ndufa1	0.7232148051261902	4.630795001983643	3.6426403502447245e-06	0.00020522318981943974	Laptm5	0.029373161494731903	2.3556971549987793	0.018487979004953383	0.18322789354149596
Oaz1	0.2357078194618225	4.618295669555664	3.8690437200661405e-06	0.00021703492867799587	Erlec1	0.8802139759063721	2.3380258083343506	0.019385912814773577	0.19044932392254435
Atp5b	0.5169276595115662	4.6057963371276855	4.108900787694518e-06	0.00022949627761614466	Myl12b	0.04060448706150055	2.3181991577148438	0.020438498575128135	0.19720183509792286
Hnrnpab	0.7658010125160217	4.59911584854126	4.242878921340819e-06	0.00023596233932504003	H2-Q6	1.8460264205932617	2.315828561782837	0.020567628295948905	0.1981526598207479
Pfdn6	0.8404610753059387	4.597822666168213	4.2692892231812315e-06	0.0002364164519400957	Srp14	0.10508821904659271	2.2858731746673584	0.022261673960498527	0.20903389215952167
Ifit1	1.2948213815689087	4.593081474304199	4.367481150162654e-06	0.00024082476912258582	Ephx1	0.8968817591667175	2.2772529125213623	0.022771120632021784	0.2119742680673407
Ndufc1	0.7876806259155273	4.581444263458252	4.617755956775929e-06	0.00025354610884704444	Ipcef1	0.4667203724384308	2.2748825550079346	0.02291298223717749	0.21253144153854397
Eci2	0.9966261982917786	4.573901653289795	4.787247618242515e-06	0.00026174326851133544	Rabac1	0.29694971442222595	2.2638916969299316	0.023580780165798943	0.2165237871432142
Psmb3	0.6189248561859131	4.564419269561768	5.008787723570886e-06	0.00027240237076329744	Gpsm3	0.11051172018051147	2.2565643787384033	0.024035304845997522	0.21886822220269564
Ezh2	1.616660475730896	4.559893608093262	5.117952288952926e-06	0.0002757455368317726	Chd7	0.8129072785377502	2.2311346530914307	0.025672206945811415	0.22878986080042937
Ung	2.1755363941192627	4.559462547302246	5.128466922091155e-06	0.0002757455368317726	Oaz2	0.9324508905410767	2.2294106483459473	0.02578659329995538	0.22933608509322018
Rasgrp2	1.157609462738037	4.546316623687744	5.45928432626164e-06	0.00029231986074255506	Arhgap9	0.22337765991687775	2.2218680381774902	0.02629223087552615	0.23220950216228792
Ifi35	0.8583294153213501	4.534679412841797	5.769102691565324e-06	0.00030637718310370276	Tsc22d4	0.23934519290924072	2.2203593254089355	0.02639438017087488	0.23273574447738357
Hsp90aa1	0.7582952380180359	4.528861045837402	5.930254570397882e-06	0.0003136499539723092	Leprotl1	0.1352284848690033	2.209153175354004	0.027163994424381267	0.23719072759510273
S100a13	0.6788527965545654	4.527783393859863	5.96056651172431e-06	0.00031397162950781954	Lpar6	0.6313024163246155	2.207859992980957	0.027254030190169382	0.23780385376835703
Ndufs5	0.7284160256385803	4.522826671600342	6.1019215631791385e-06	0.00032011619277601326	Ugcg	0.41090089082717896	2.203765392303467	0.027540844394388374	0.23871188071069202
Mrpl42	0.7761503458023071	4.516576766967773	6.284728099811178e-06	0.00032837704321513403	Tespa1	0.6210309863090515	2.1975157260894775	0.027983632106307287	0.24141937738583877
Ppa1	0.919890820980072	4.5111894607543945	6.446515305930004e-06	0.00033547769210538547	Bptf	0.4565357267856598	2.1953606605529785	0.0281377338831564	0.24258732911373296
Eif2s1	0.7923116683959961	4.498474597930908	6.8442819158446015e-06	0.0003547528202620574	Glipr1	0.46917393803596497	2.1843698024749756	0.028935079014106614	0.24748564611537524
Tceb2	0.4865149259567261	4.491578102111816	7.069731410085951e-06	0.0003635300778249752	Nop10	0.10705609619617462	2.1802752017974854	0.029237062874837367	0.2490820912111391
Dnajc9	0.9722045660018921	4.473475933074951	7.695829150230288e-06	0.00039416029299875125	Taf6l	0.2842416763305664	2.1779046058654785	0.029413132136597714	0.24976105257276093
Alyref	1.1337753534317017	4.471320629119873	7.773802651926201e-06	0.000396586357337243	Mylip	0.9333302974700928	2.169930934906006	0.03001207504393145	0.25384886972536796
Mrpl18	0.668599545955658	4.469811916351318	7.828832905339615e-06	0.000397827516813297	Tnfrsf18	0.45659250020980835	2.163034677505493	0.03053850436170458	0.25746124887375926
Cisd3	1.1590368747711182	4.45106315612793	8.544622402079187e-06	0.0004325047542427426	Ankrd12	0.5244274139404297	2.1526904106140137	0.03134301132462409	0.26236611159204065
Cdca7	1.9539686441421509	4.445675373077393	8.7616136622982e-06	0.0004400503482017832	Spint2	0.28338053822517395	2.1505353450775146	0.03151288660438909	0.2631082375126765
Ndufb6	0.77321857213974	4.442873954772949	8.876520305496493e-06	0.00044410019350819905	Fhl2	1.7315713167190552	2.1309244632720947	0.03309537298813727	0.2729788944495753
Ndufa11	0.7641094923019409	4.439425945281982	9.019921357856323e-06	0.00044953900367347016	Cebpb	1.1895579099655151	2.1246747970581055	0.03361376618852843	0.27617263043602475
Orc6	1.6060725450515747	4.434469223022461	9.229943955855008e-06	0.00045824373095773634	Ucp2	0.007287468295544386	2.123812675476074	0.03368581088732622	0.276441252360971
Ywhaz	0.7488575577735901	4.4262800216674805	9.587210516872387e-06	0.00047236149763358324	Snx2	0.44767916202545166	2.10980486869812	0.03487517493640364	0.28279882154312785
Phf11c	1.493901252746582	4.386195659637451	1.1535030989942965e-05	0.0005661777710897005	9530036M11Rik	0.8480103015899658	2.0917022228240967	0.03646515795751165	0.28953156667489954
2010107E04Rik	0.4842712879180908	4.381885528564453	1.176565600257541e-05	0.0005753183791749893	Lrrk1	1.25932776927948	2.0876076221466064	0.03683324163813117	0.2917149114692525
Idh3a	0.9487830996513367	4.375851631164551	1.2095935844721348e-05	0.0005892448747214257	Ubald2	0.5560769438743591	2.0798494815826416	0.037539345896464356	0.29516677434853467
Cct8	0.7004846930503845	4.36766242980957	1.2558349989501377e-05	0.0006094797721496586	Slc50a1	0.4404836893081665	2.0742461681365967	0.03805644517389811	0.2970695280502239
