## Supplemental Table 4 for "High dimensional single-cell analysis reveals iNKT cell developmental trajectories and effector fate decision"

### Sheet: 4a
clusters	genes	score	pvals	pvals_adj
0	Gnb2l1	4.756661415100098	1.9682064902457947e-06	0.0002746811958789162
0	Nme1	4.667287826538086	3.0520132875435137e-06	0.0002746811958789162
0	Eif5a	4.667287826538086	3.0520132875435137e-06	0.0002746811958789162
0	Ybx1	4.359445571899414	1.30392338262904e-05	0.0007041186266196817
0	Gm8730	4.250211238861084	2.135690052888195e-05	0.0009610605237996877
0	Gm10073	4.180698394775391	2.9061506844062144e-05	0.0011209438354138257
0	Mif	4.001951217651367	6.282224795822364e-05	0.002120250868590048
0	Hsp90ab1	3.8132736682891846	0.0001371381320110521	0.003702729564298407
0	Id3	3.7536911964416504	0.00017424948251365446	0.0039206133565572255
0	Nop10	3.7040393352508545	0.0002121934178673102	0.004407094063397981
0	St13	3.5004661083221436	0.0004644454248699947	0.00783751654468116
0	Tox	3.425987958908081	0.000612567374012399	0.009530219873342596
0	Ranbp1	3.416057586669922	0.0006353479915561731	0.009530219873342596
0	Zfos1	3.2968928813934326	0.0009776079646445733	0.01319770752270174
0	Eef1g	2.949328899383545	0.003184649336044304	0.033954274276361995
0	Hmgn1	2.9294679164886475	0.0033954274276362	0.033954274276361995
0	Tomm20	2.9294679164886475	0.0033954274276362	0.033954274276361995
0	Impdh2	2.755686044692993	0.005856918879278214	0.043926891594586605
0	Marcksl1	2.5670084953308105	0.010258012046861787	0.07101700647827391
0	Pdcd1	2.5223217010498047	0.011658306100263614	0.0786935661767794
0	Prdx1	2.492530345916748	0.012683646419318606	0.07964150077246566
0	Eef1b2	2.482599973678589	0.013042744530887997	0.0800350232577218
0	Cmtm7	2.4528088569641113	0.014174564965648178	0.08142835193031932
0	Slc25a5	2.3634352684020996	0.018106391777791896	0.1018484537500794
0	Glrx3	2.333643913269043	0.01961436950718094	0.10807917891711945
0	Nrgn	2.3038527965545654	0.02123090684574033	0.11239891859509586
0	Nap1l1	2.283992052078247	0.022371999881405022	0.11616230707652607
0	Dut	2.2442703247070312	0.024815007512502468	0.12373056558539684
0	Pabpc1	2.224409580230713	0.026120897179139332	0.12373056558539684
0	Fam129a	2.1946184635162354	0.028190981092177367	0.12900957448962524
0	Rexo2	2.125105619430542	0.03357780078935447	0.1511001035520951
0	Eif4a1	2.115175247192383	0.034415016165064566	0.15232876007487595
0	Hnrnpab	2.025801658630371	0.042785118011493796	0.18049971661098946
0	Gpx1	2.0059409141540527	0.04486256257649619	0.18238019080542622
0	Atp5e	1.996010422706604	0.045932788795440674	0.18238019080542622
0	Cdc42ep3	1.996010422706604	0.045932788795440674	0.18238019080542622
0	Icos	1.9860800504684448	0.04702443961606792	0.18400867675852667
0	Pag1	1.966219186782837	0.04927329346504751	0.18693524372540618
0	Psma7	1.9463584423065186	0.051611700841725845	0.19089259215432847
0	Ckb	1.896706461906433	0.05786669626879266	0.20832010656765357
0	Ftl1	1.866915225982666	0.06191342848510768	0.21995560119709306
0	Cisd1	1.8321588039398193	0.06692776258485522	0.23468176490793388
0	Mrps5	1.8073328733444214	0.0707104022336265	0.24476677696255328
0	Lysmd2	1.7874720096588135	0.07386123104724716	0.2524371187690726
0	Wdr26	1.7477504014968872	0.08050725463356125	0.26155009190961936
0	Eef1a1	1.708028793334961	0.0876309958245074	0.27512056828624415
0	Ndufs5	1.6980984210968018	0.08948918859176887	0.2777250680434206
0	Smpdl3a	1.6782375574111938	0.09330072122922019	0.28626357649874373
0	Ptma	1.6484464406967163	0.09926109804076891	0.29451095023085283
0	Gm43352	1.6484464406967163	0.09926109804076891	0.29451095023085283
0	Snhg6	1.6186552047729492	0.10552146791019563	0.30309357803992365
0	Srsf2	1.5392119884490967	0.1237525455539016	0.34095089081176966
0	Slc25a4	1.5193512439727783	0.12867411498813705	0.35080550397070465
0	Mmd	1.4845948219299316	0.13765119017497351	0.35735687747310174
0	9530036M11Rik	1.479629635810852	0.13897211901731735	0.35735687747310174
0	Sec61b	1.479629635810852	0.13897211901731735	0.35735687747310174
0	Cox7c	1.4696992635726929	0.14164323585410196	0.360789374345354
0	Hsp90aa1	1.4597687721252441	0.1443536223879909	0.36088405596997725
0	Srsf7	1.4597687721252441	0.1443536223879909	0.36088405596997725
0	Calm3	1.4101167917251587	0.15850519357838888	0.3790741386784587
0	Ass1	1.405151605606079	0.1599761991138371	0.3790741386784587
0	Snrpe	1.4001864194869995	0.16145750351119537	0.3790741386784587
0	Eif3f	1.3604648113250732	0.17368288067167803	0.3974099811979073
0	Oaz1	1.3406040668487549	0.1800490538888636	0.40511037124994315
0	Blk	1.3157780170440674	0.18824856134650847	0.4109500075088358
0	Emb	1.3108128309249878	0.18992101292330632	0.4109500075088358
0	Ramp1	1.3058476448059082	0.1916043850408461	0.4109500075088358
0	Arpp19	1.3008824586868286	0.19329870723563758	0.4109500075088358
0	Sox4	1.2859867811203003	0.1984476643791081	0.4121605337104553
0	Rabac1	1.2264044284820557	0.22004652683899706	0.4500951685343122
0	Eng	1.1817176342010498	0.2373177681714379	0.4746355363428758
0	Mbnl1	1.1717872619628906	0.24128249865323648	0.4790167252674548
0	Sh2d1a	1.161856770515442	0.24529363307157215	0.48342540824324437
0	Camk2d	1.1221351623535156	0.26180495502137724	0.5049095561126561
0	Slc29a1	1.1022744178771973	0.27034239096008716	0.5140313067550953
0	Polr2m	1.092344045639038	0.2746819229377856	0.5186302041482664
0	Ldha	1.062552809715271	0.28798479711215397	0.5399714945852887
0	Tnfrsf18	1.0129008293151855	0.3111075418131649	0.5753358649969488
0	Cux1	0.9930400252342224	0.320690457269454	0.5859962919986137
0	AI662270	0.9582836031913757	0.3379197668661901	0.6042273977077571
0	Uqcrq	0.9533184170722961	0.3404287671041042	0.6047089941980798
0	Tcf7	0.9284924268722534	0.3531522038755178	0.619162954846687
0	Tubb5	0.9135968089103699	0.36092874408552356	0.6207054834591806
0	Naca	0.8937360048294067	0.37146315462827895	0.6307864889914171
0	Uqcr10	0.8838056325912476	0.3768011585080835	0.6319025639576555
0	Aqp3	0.8440840244293213	0.39862246354571984	0.6602948782659163
0	Gm2a	0.7944319844245911	0.4269439769770066	0.6820998448745076
0	Pxdc1	0.7894667983055115	0.42983922251052054	0.6826858239872973
0	Vamp5	0.7745711803436279	0.43859307658352176	0.688489131846226
0	Rap1a	0.7745711803436279	0.43859307658352176	0.688489131846226
0	Rrp1	0.7547104358673096	0.4504227608491286	0.7029719388974839
0	Lmo4	0.7497451901435852	0.45340817491415375	0.7035644093495489
0	Cox5a	0.7348496317863464	0.4624310917208311	0.7094113338899113
0	Gzma	0.7050583958625793	0.4807738895131629	0.7264269221721256
0	Atpif1	0.6951280236244202	0.486975084863536	0.7264269221721256
0	Fhl2	0.6802324056625366	0.49635731620670787	0.7283504096511474
0	Cst7	0.6504412293434143	0.5154072678239534	0.7441709214570451
0	Sdc1	0.6355456113815308	0.5250726324764146	0.7501037606805923
0	Cfl1	0.6355456113815308	0.5250726324764146	0.7501037606805923
0	Jund	0.6256151795387268	0.5315673627218483	0.7514303033240789
1	Ccr9	5.810760021209717	6.218991456478633e-09	1.6791276932492309e-06
1	Tesc	5.685527801513672	1.3040913465035171e-08	1.760523317779748e-06
1	Igfbp4	5.3148417472839355	1.0675016417420651e-07	9.607514775678586e-06
1	Rgcc	4.57847785949707	4.683713385516919e-06	0.00031615065352239203
1	Pdlim1	4.34805154800415	1.3735245028336466e-05	0.0007417032315301692
1	Lmo4	3.7469382286071777	0.00017900612240747446	0.005109022200730269
1	Ccr7	3.7168827056884766	0.00020169610427857142	0.005109022200730269
1	Lef1	3.6417434215545654	0.00027079785105491207	0.0056242630603712505
1	Lgals1	3.506493091583252	0.00045405333864570767	0.007662150089646317
1	Lztfl1	3.4463818073272705	0.0005681472250948109	0.008073671093452577
1	Dynll1	2.955472707748413	0.0031219033338782077	0.030104067862397003
1	Arl4c	2.9003705978393555	0.0037272162619804822	0.03354494635782434
1	Rora	2.7350645065307617	0.006236804272555958	0.04952756334088555
1	Ldhb	2.7050089836120605	0.006830255863044082	0.05269054522919721
1	Emp3	2.6549160480499268	0.007932812518118181	0.05949609388588636
1	Cd81	2.644897699356079	0.008171564295300058	0.0596303340467842
1	Klf2	2.6298696994781494	0.0085417583197293	0.060012329715693924
1	Tuba1a	2.5096471309661865	0.012085185219237697	0.07958536607790678
1	Lgals3	2.484600782394409	0.012969679447024185	0.08337651073086975
1	Emb	2.4645636081695557	0.013718018950382263	0.08613639806053978
1	S100a6	2.4244894981384277	0.015329928227868843	0.08806554513882102
1	Ctss	2.3994431495666504	0.016420032298161916	0.08988865773708275
1	Plac8	2.3543596267700195	0.018554651495373265	0.09634145968751504
1	Rhoa	2.3243038654327393	0.02010920941808826	0.10244314231856284
1	Crip1	2.264192581176758	0.0235622691811278	0.11781134590563899
1	Zbtb16	2.2341370582580566	0.025474061219754516	0.122821366595245
1	Pycard	2.2341370582580566	0.025474061219754516	0.122821366595245
1	Kcnn4	2.174025774002075	0.029703207074447634	0.13366443183501436
1	Fth1	1.9936918020248413	0.04618575177239194	0.18894171179614885
1	Ap3s1	1.9486082792282104	0.051342224236208905	0.20403570819116304
1	Ly6a	1.9335803985595703	0.05316473425360216	0.20403570819116304
1	Ramp1	1.923561930656433	0.054409522184310145	0.20403570819116304
1	Znrf1	1.9135433435440063	0.055678531235522785	0.20588725703916563
1	Cd2	1.8834877014160156	0.05963430771660835	0.20588725703916563
1	Anp32a	1.8734691143035889	0.06100363171530833	0.20588725703916563
1	Psmb7	1.8734691143035889	0.06100363171530833	0.20588725703916563
1	Psme2	1.8484227657318115	0.0645412099738172	0.21513736657939067
1	Cyb5a	1.828385591506958	0.06749169378162297	0.21955129302455664
1	Drosha	1.8033392429351807	0.07133494897796906	0.22612387437697348
1	Uqcrq	1.8033392429351807	0.07133494897796906	0.22612387437697348
1	Vim	1.7833021879196167	0.07453712896129866	0.22612387437697348
1	Cd28	1.7181816101074219	0.08576349995971216	0.2516972281426335
1	Uqcr10	1.6831166744232178	0.0923525116212112	0.2681201950293229
1	Eif4a1	1.6630795001983643	0.09629651314853532	0.2708339432302556
1	Hnrnpab	1.638033151626587	0.10141477462069272	0.28228854791326835
1	Glipr2	1.5528755187988281	0.12045288528142022	0.31575028180566467
1	Snhg6	1.5428569316864014	0.12286549278174912	0.3189777216449256
1	Pkm	1.517810583114624	0.1290621643097164	0.3256708819030227
1	Slamf6	1.4727270603179932	0.14082464429043423	0.34883168769190126
1	Tnfrsf25	1.4226343631744385	0.1548421917664527	0.3699769183800197
1	H2afz	1.4126157760620117	0.15776873230372168	0.3736627870351303
1	Id2	1.402597188949585	0.16073698442083761	0.37412918787608757
1	Rexo2	1.3925786018371582	0.16374724047103972	0.37467588921339595
1	Abracl	1.3925786018371582	0.16374724047103972	0.37467588921339595
1	Cotl1	1.382560133934021	0.16679978845352883	0.37845330153321666
1	Id3	1.3725415468215942	0.16989491186475159	0.3822635516956911
1	Hmgn1	1.3625229597091675	0.1730328895494151	0.3861064477548932
1	H3f3a	1.3224488496780396	0.18601874874864144	0.3954729304104975
1	Selplg	1.3224488496780396	0.18601874874864144	0.3954729304104975
1	Ptma	1.302411675453186	0.19277568697287306	0.4066362147084041
1	Ifi27l2a	1.282374620437622	0.19971127295273083	0.41478495151721023
1	Cyba	1.2573282718658447	0.2086348119884841	0.42675302452189934
1	Bcl2	1.2222633361816406	0.2216080796215445	0.4465237425210225
1	Gpx1	1.2072354555130005	0.22734147971975793	0.4513397023848136
1	Rasgrp2	1.1621519327163696	0.24517373894835814	0.47623675910832153
1	Morf4l1	1.1020406484603882	0.2704439932388426	0.5070824873228299
1	Limd2	1.0920220613479614	0.2748233816751118	0.5117400900157253
1	Cox6c	0.9617809653282166	0.33615965241941503	0.5971256983765925
1	Ldha	0.9617809653282166	0.33615965241941503	0.5971256983765925
1	Cmtm7	0.9417438507080078	0.3463238037193971	0.599406583360495
1	Basp1	0.9417438507080078	0.3463238037193971	0.599406583360495
1	Ndufs5	0.9417438507080078	0.3463238037193971	0.599406583360495
1	Rap1a	0.9016696214675903	0.3672323880406271	0.6197046548185582
1	Slc25a5	0.8916510939598083	0.3725799804997282	0.6248235697821528
1	Ranbp1	0.876623272895813	0.3806913032658632	0.631238599801483
1	Rrp1	0.8565861582756042	0.391673641085178	0.6370595367048075
1	Bcl2a1d	0.7764377593994141	0.4374905679498997	0.6827887476674736
1	Nrgn	0.7614099383354187	0.446412267910382	0.6927086915850755
1	Ccr2	0.641187310218811	0.5214010026624476	0.756872423219682
1	S100a4	0.6311687231063843	0.5279301962697656	0.7622521550419076
1	Slc29a1	0.5910945534706116	0.5544570791816256	0.7920815416880366
1	Avpi1	0.5309832096099854	0.5954304007667336	0.8202357561582554
1	Tubb5	0.5259739756584167	0.5989063042014027	0.8208360514435468
1	Plin3	0.5109461545944214	0.609388781060485	0.8268088989262862
1	Itgae	0.4808904826641083	0.6305943450191673	0.8513023657758759
1	Cd247	0.4658626317977905	0.6413138212490984	0.8529789740751554
1	Btg1	0.42077916860580444	0.6739163486723185	0.8659927994643016
1	Cux1	0.42077916860580444	0.6739163486723185	0.8659927994643016
1	Fam83a	0.4057513475418091	0.6849253186565316	0.8659927994643016
1	Gclc	0.4007420539855957	0.6886100409653125	0.8659927994643016
1	Inpp4b	0.39072349667549133	0.696001620310198	0.8659927994643016
1	Icos	0.3205936551094055	0.7485183519838154	0.9135055528864046
1	Cisd1	0.2955472767353058	0.7675758484995787	0.9135055528864046
1	Ostf1	0.2905379831790924	0.771404689104075	0.9135055528864046
1	Mrps5	0.2805194556713104	0.779079011526372	0.9185647734153732
1	Timp2	0.27050089836120605	0.7867749320074033	0.9236053549652126
1	Impdh2	0.2504637837409973	0.8022287058321612	0.9296212471016461
1	Tcf7	0.22541740536689758	0.8216545699636649	0.9440286548518704
1	Mif4gd	0.2204081267118454	0.8255533119967408	0.944488958640339
1	Cd3g	0.17031536996364594	0.8647621200653584	0.958392354416195
2	AW112010	6.059579849243164	1.3647770937138302e-09	2.8544181453241294e-07
2	Ctsd	5.988766670227051	2.114383811351207e-09	2.8544181453241294e-07
2	Ctsw	5.715630054473877	1.0929816568532045e-08	8.308204083082077e-07
2	Nkg7	5.695397853851318	1.230845049345493e-08	8.308204083082077e-07
2	Ms4a4b	5.472842216491699	4.428739112321978e-08	2.3915191206538686e-06
2	H2-D1	5.402029514312744	6.589118521650996e-08	2.8444852181542087e-06
2	H2-K1	5.381796836853027	7.374591306325726e-08	2.8444852181542087e-06
2	Ptpn18	5.260403156280518	1.4373996902454769e-07	4.851223954578484e-06
2	Ly6e	4.80517578125	1.5461553203202045e-06	3.4788494707204604e-05
2	Klrd1	4.7545952796936035	1.9884455167584437e-06	4.0315580759160797e-05
2	Gimap6	4.744478702545166	2.0904375208453745e-06	4.0315580759160797e-05
2	Gimap4	4.582620143890381	4.591852521679766e-06	8.265334539023579e-05
2	Ltb	4.532039642333984	5.841690635526469e-06	9.277979244659687e-05
2	Pglyrp1	4.496633052825928	6.9038000888872765e-06	0.00010355700133330915
2	S100a11	4.390413284301758	1.1313540616661878e-05	0.0001607713666578267
2	Ly6c2	4.1273932456970215	3.668987856829836e-05	0.00043070727014958945
2	Cd7	4.097044467926025	4.184581390080135e-05	0.0004707654063840152
2	Shisa5	3.9655346870422363	7.32316234850032e-05	0.0007604822438827256
2	Btg1	3.5608882904052734	0.0003696024043734534	0.0029350779170833068
2	Ctla2a	3.4698426723480225	0.0005207630819137693	0.003872355399175578
2	Prr13	3.464784622192383	0.000530656110257394	0.003872355399175578
2	Gimap5	3.4091458320617676	0.0006516663410624606	0.0045115362073554965
2	B4galnt1	3.328216552734375	0.0008740389725031394	0.005899763064396191
2	Sh3bgrl3	3.3079841136932373	0.000939701003212996	0.006040935020654974
2	Eif3h	3.2776358127593994	0.0010468038101589118	0.006539620046007824
2	Slamf7	3.196706533432007	0.0013900630019547141	0.007985468309101549
2	Cd3e	3.1258933544158936	0.0017726582195375206	0.009971202484898554
2	Id2	3.075312614440918	0.0021028205834008606	0.011355231150364648
2	Klrb1c	3.0550801753997803	0.0022500031743167407	0.011682708789721538
2	Il2rb	3.0348479747772217	0.0024065700410308435	0.01225988511468543
2	Fgl2	2.9640347957611084	0.0030363394618470136	0.014905666449067158
2	Cd3g	2.9336862564086914	0.00334962540536539	0.0161499796330117
2	Capg	2.852756977081299	0.004334174415611512	0.019184050692050956
2	Ptprc	2.852756977081299	0.004334174415611512	0.019184050692050956
2	Efhd2	2.8325247764587402	0.004618199451484778	0.01979228336350619
2	Xcl1	2.7971181869506836	0.005156067199749178	0.021417509906650433
2	Cxcr3	2.7414793968200684	0.006116321690360298	0.024647863528317618
2	Itm2a	2.7111308574676514	0.006705416753200362	0.02662444887300144
2	Hcst	2.6908984184265137	0.007125987425442235	0.027884298621295704
2	Cd48	2.670666217803955	0.007570089215592764	0.028787663214226003
2	S100a10	2.660550117492676	0.007801314117033381	0.02925492793887518
2	Gimap3	2.640317678451538	0.0082828343184201	0.030635140629772975
2	Gimap1	2.594794988632202	0.009464736015895862	0.03362472005647214
2	Ostf1	2.5593883991241455	0.010485651316900518	0.03676786825406675
2	Klk8	2.5442142486572266	0.010952390736566814	0.03791212178042359
2	Bcl2a1b	2.518923759460449	0.011771413749701688	0.04023141408125894
2	H2-Q7	2.4531686305999756	0.014160389792471884	0.045515538618659625
2	Mbnl1	2.417762279510498	0.015616279657683457	0.049604653030288624
2	Klrk1	2.3924717903137207	0.01673531517157538	0.052541105771225026
2	Tmsb10	2.387413740158081	0.016967386029120145	0.05265740491795907
2	Fcer1g	2.2913100719451904	0.021945480302599275	0.06657617619889668
2	Gzmb	2.2761359214782715	0.022837874615062734	0.06776072687985647
2	Tmsb4x	2.266019821166992	0.023450172222855115	0.06882115761055306
2	Il7r	2.1547420024871826	0.031182027414866507	0.086795334041381
2	Srgn	1.9726511240005493	0.04853532138342915	0.11913215248659882
2	Ubl5	1.96253502368927	0.049700231312255906	0.11981305762775978
2	Malat1	1.96253502368927	0.049700231312255906	0.11981305762775978
2	Cd160	1.9271284341812134	0.05396362663968853	0.12707900636329342
2	Hsd11b1	1.8259668350219727	0.06785525817070918	0.15267433088409568
2	Selplg	1.8107925653457642	0.07017296350129933	0.1565842987219076
2	Itgb1	1.7703279256820679	0.07667252409291016	0.16694823794423985
2	Ifi27l2a	1.6995148658752441	0.08922222183630472	0.18530769150617135
2	Myo1f	1.6995148658752441	0.08922222183630472	0.18530769150617135
2	Eif3f	1.6084693670272827	0.10773241339123799	0.2170727732510019
2	Laptm5	1.5882370471954346	0.11223273979122676	0.22281499811493552
2	Cyba	1.5528305768966675	0.12046362960221438	0.23568971009128903
2	Cd2	1.5427143573760986	0.12290009639851168	0.23872680595394355
2	Serinc3	1.4567270278930664	0.14519175330055648	0.2703570578700017
2	Styk1	1.4162623882293701	0.15669870317523318	0.28586925579265515
2	Klra5	1.3909720182418823	0.16423392884539956	0.2956210719217192
2	Ifngr1	1.3909720182418823	0.16423392884539956	0.2956210719217192
2	Klrc2	1.3353331089019775	0.1817673549415556	0.31459734509115395
2	Il18r1	1.3151007890701294	0.18847603953526526	0.32413076862752627
2	Hspa8	1.2493457794189453	0.21153864988959004	0.3482648504279836
2	Bcl2a1d	1.2139391899108887	0.22477095470506325	0.36340214233752743
2	Sptssa	1.1684165000915527	0.24263882312978402	0.3808865246804749
2	Vamp5	1.1684165000915527	0.24263882312978402	0.3808865246804749
2	Cd3d	1.1532422304153442	0.24881098303587912	0.3881039217889373
2	Eef1a1	1.1431260108947754	0.2529862601290851	0.3881039217889373
2	Ccr2	1.0520806312561035	0.2927625664944822	0.4440780503006191
2	Ptpn6	1.0318483114242554	0.30214319201996487	0.45574671422005875
2	Ccl5	1.0014997720718384	0.3165852303076252	0.47225421095612596
2	Ccdc12	0.9964417219161987	0.319035564156527	0.47329451825418845
2	Thy1	0.9660932421684265	0.33399751970112	0.49010505608316524
2	Stmn1	0.8902220726013184	0.37334666364601576	0.5361893573639588
2	Maf	0.8649316430091858	0.3870763009368129	0.5471759227902591
2	Fasl	0.8649316430091858	0.3870763009368129	0.5471759227902591
2	Oaz1	0.8497574329376221	0.3954599687416024	0.5561155810428783
2	Itgae	0.8295251131057739	0.40680734095492765	0.5683129948757216
2	Tnfrsf18	0.8244670033454895	0.40967424870091174	0.5683129948757216
2	Ly6a	0.8194089531898499	0.41255313702089424	0.5683129948757216
2	Txn1	0.8194089531898499	0.41255313702089424	0.5683129948757216
2	Izumo1r	0.7840023636817932	0.4330387142899461	0.5875399641119872
2	Klra9	0.753653883934021	0.4510570701478399	0.6039765029458781
2	Hopx	0.7485958337783813	0.45410085221486396	0.6039765029458781
2	Gdi2	0.7485958337783813	0.45410085221486396	0.6039765029458781
2	Sepp1	0.7283635139465332	0.4663911000331461	0.617282338279164
2	Klrc1	0.7182473540306091	0.4726047927953081	0.622455092949918
2	Eef2	0.6878988742828369	0.491516473450777	0.6442206205422805
2	Aqp3	0.6423761248588562	0.5206289860543978	0.6662077072734001

### Sheet: 4b
clusters	genes	score	pvals	pvals_adj
0	Gzmb	9.974825859069824	1.9644662882602102e-23	5.205835663889557e-21
0	Nkg7	7.659430980682373	1.8675859460094234e-14	1.6497009189749908e-12
0	Fgl2	7.620175838470459	2.5333047491365733e-14	1.6783143963029797e-12
0	Ifngr1	7.525697231292725	5.243979966136389e-14	2.7793093820522865e-12
0	Crip1	7.3520426750183105	1.9520074736346814e-13	8.62136634188651e-12
0	S100a6	6.908924102783203	4.883438223350647e-12	1.8487301845541737e-10
0	Cd7	6.387294769287109	1.6884592363419314e-10	4.97157441811791e-09
0	Klrk1	6.295477390289307	3.0645509250157904e-10	8.121059951291845e-09
0	Klre1	5.141107082366943	2.731244632083724e-07	5.567537134632207e-06
0	Klrd1	4.860332012176514	1.171889651578903e-06	2.048063346377414e-05
0	Cd2	4.849686622619629	1.2365665487561744e-06	2.048063346377414e-05
0	Ly6c2	4.7957940101623535	1.6203184087526456e-06	2.3594918993672808e-05
0	Klrb1c	4.79246711730957	1.6474275596594582e-06	2.3594918993672808e-05
0	Xcl1	4.787144184112549	1.691711173131258e-06	2.3594918993672808e-05
0	Anxa2	4.110490322113037	3.9481977207448746e-05	0.0005231361979986959
0	Ms4a4b	3.9468159675598145	7.919739781780303e-05	0.0009993957343675144
0	Emp3	3.85699462890625	0.00011478970087812488	0.0012453904553552705
0	Fcer1g	3.841691732406616	0.00012218925222353598	0.0012453904553552705
0	Tmsb10	3.8310461044311523	0.0001275995372990712	0.0012523658290464394
0	Ccl5	3.8057632446289062	0.00014136760965298558	0.0013379434485014706
0	Bcl2	3.7532010078430176	0.00017459071493919364	0.0015953979123753902
0	Klrc2	3.707292318344116	0.00020948704461202654	0.001850468894072901
0	Gimap3	3.558255434036255	0.00037332609201686624	0.0030916066995146734
0	S100a4	3.431840181350708	0.0005995005145943416	0.00453907532478573
0	Fasl	3.3493378162384033	0.0008100499176698857	0.005962867449514436
0	Ptprc	3.2375600337982178	0.0012055655928347262	0.008268400852154191
0	Styk1	3.234898805618286	0.0012168589933358998	0.008268400852154191
0	Rabac1	3.2215917110443115	0.0012748060467919452	0.00836676140637854
0	Il7r	3.1450774669647217	0.0016604291857412804	0.009889858798544282
0	Klra9	2.8523263931274414	0.004340051867976806	0.02347170908191538
0	Selplg	2.8317008018493652	0.004630116529471573	0.024058448633528757
0	Vim	2.7837960720062256	0.005372681528058871	0.02691856088984523
0	Mbnl1	2.783130645751953	0.005383712177969046	0.02691856088984523
0	Ahnak	2.7638356685638428	0.005712629639043869	0.02803420100641899
0	Efhd2	2.7558515071868896	0.005853955378197991	0.02820542136768123
0	Malat1	2.7458715438842773	0.00603504093487033	0.02855867585251138
0	Slamf7	2.729903221130371	0.006335292609783009	0.029453553361271884
0	Lgals1	2.67201828956604	0.007539652891886516	0.03444841407499873
0	Fth1	2.572216749191284	0.010104957561956182	0.043898586129809646
0	Il2rb	2.5023558139801025	0.012336986571869105	0.05108283502414551
0	Klf2	2.42983341217041	0.015105764378730067	0.057925088311853584
0	Hopx	2.216923475265503	0.026628314259744715	0.08711732443002901
0	Hsd11b1	2.201620578765869	0.02769211360761483	0.08856486955034759
0	H2-K1	2.200955390930176	0.027739185557278678	0.08856486955034759
0	Sh3bgrl3	2.1756722927093506	0.029579772958151253	0.09331714087988194
0	Pglyrp1	2.1557118892669678	0.031106160371287408	0.09697802939283721
0	Klrc1	2.0772016048431396	0.037782965150540936	0.11377824732833351
0	H2afz	2.041938304901123	0.04115765066798792	0.12118641585574222
0	Capg	2.015324592590332	0.04387065055653273	0.12696978466964834
0	Cd48	2.0046792030334473	0.04499736492881002	0.12745743833067438
0	Klra5	1.9694159030914307	0.04890535096027102	0.13499914587991482
0	Ostf1	1.9601011276245117	0.04998397486716442	0.1365541581422533
0	Jund	1.9108656644821167	0.05602184181138767	0.14721254055106409
0	Myo1f	1.7784624099731445	0.07532794169570221	0.18483244953112116
0	H2-D1	1.751183271408081	0.07991433588598074	0.1925209000889536
0	Ctla2a	1.6959598064422607	0.08989348506698852	0.21081215524559255
0	Thy1	1.6400710344314575	0.10099040235780703	0.23271701412885967
0	Rasgrp2	1.5555723905563354	0.1198097996971444	0.26680333546002744
0	Hmgn1	1.4644204378128052	0.14307911574331875	0.3073300180858376
0	Lgals3	1.429822564125061	0.15276795250602374	0.3212976778896531
0	Arpp19	1.3153835535049438	0.18838103877230272	0.3781892066262138
0	Shisa5	1.3034073114395142	0.19243572863836456	0.38056319469527317
0	Dynll1	1.2528412342071533	0.21026348049497512	0.3969997705734993
0	Lpar6	1.2501798868179321	0.21123384019193736	0.3969997705734993
0	Tubb5	1.215582013130188	0.22414417695883138	0.4138290041316458
0	Cd3g	1.2115899324417114	0.22566936949589012	0.4138290041316458
0	Cst7	1.135075569152832	0.25634367855687945	0.4528738321171537
0	Glipr2	1.1204379796981812	0.26252717344541976	0.4607264964439486
0	H2-Q7	1.0459195375442505	0.2955981879070976	0.5086592194505251
0	Gimap6	0.9793851971626282	0.3273896840097982	0.535544853472818
0	Arl4c	0.9600902795791626	0.33700979358816596	0.5445585079320975
0	Prdx1	0.8962172865867615	0.3701367152013011	0.5838466043353857
0	Rgcc	0.8822451233863831	0.37764427925763444	0.5873941592329365
0	Itm2a	0.8616194725036621	0.38889696000303564	0.5893921115705363
0	Gzma	0.8523046374320984	0.39404502424856314	0.5893921115705363
0	Slc25a4	0.8110533952713013	0.41733502032171466	0.6104434495496098
0	Itgb1	0.7691367268562317	0.44181213277899156	0.6397825966471736
0	Morf4l1	0.7192360162734985	0.47199551502624426	0.6688706496361216
0	Calm3	0.7085905075073242	0.47857862131367457	0.6710229346461575
0	Srsf2	0.6560283899307251	0.5118058476122834	0.7021408521368413
0	Gimap4	0.6440522074699402	0.5195415669879293	0.7021408521368413
0	Cd244	0.5668724179267883	0.5708008664773558	0.7272222577716312
0	Ptpn18	0.5608842968940735	0.574876395386121	0.72891026209245
0	Prr13	0.5449160933494568	0.5858112298517366	0.7392379805271914
0	Hnrnpab	0.5242904424667358	0.6000765381833093	0.7465740968008308
0	Cd3e	0.4770510792732239	0.6333257472406834	0.777578204118636
0	Hcst	0.4763857424259186	0.6337995927910391	0.777578204118636
0	Cisd1	0.44045719504356384	0.6596060005437439	0.7981533796533886
0	Mif	0.4065246880054474	0.6843571108812129	0.8165688107623518
0	Ltb	0.35462793707847595	0.7228683483103953	0.8349901459989701
0	Cfl1	0.3513012230396271	0.7253623833480383	0.8349901459989701
0	Marcksl1	0.3499705195426941	0.7263608153193232	0.8349901459989701
0	Eif4a1	0.3479745090007782	0.7278593348141966	0.8349901459989701
0	Gimap1	0.3379943370819092	0.7353674447673595	0.8363621152933487
0	Klk8	0.3313409090042114	0.7403869864150587	0.8384724418803016
0	Gimap5	0.2814401686191559	0.7783728052473697	0.8703324615635146
0	Tomm20	0.2069217413663864	0.8360709790269745	0.911764647910075
0	AW112010	0.20226433873176575	0.8397100794326013	0.9119802092198334
0	Atpif1	0.18363472819328308	0.8543000188338978	0.9122025477448781
0	Cyba	0.17631594836711884	0.8600457313894873	0.9122025477448781
1	Izumo1r	6.713063716888428	1.9057980603945187e-11	1.010072972009095e-09
1	Ramp1	6.347888946533203	2.1828984418776637e-10	9.641134784959683e-09
1	Plac8	5.250964641571045	1.5130474500053426e-07	3.3413131187617986e-06
1	Ly6a	5.101256847381592	3.3740527681827535e-07	6.8778767966802275e-06
1	Drosha	4.169431209564209	3.053610385952214e-05	0.0004495593068207426
1	Slamf6	3.6944236755371094	0.00022038607330110728	0.002433429559366393
1	Cmtm7	3.4628663063049316	0.0005344537861315626	0.005245564937957929
1	Icos	3.395008087158203	0.0006862655388412675	0.006495013135461996
1	Smpdl3a	3.3054633140563965	0.0009481950794321621	0.008664541243086998
1	Zbtb16	3.250197410583496	0.0011532493128814732	0.010187035597119679
1	Ap3s1	3.080901622772217	0.002063747677349901	0.01657251922720375
1	Ptprcap	2.9032111167907715	0.0036935747426838066	0.025757823863452864
1	Hsp90ab1	2.9032111167907715	0.0036935747426838066	0.025757823863452864
1	Gimap4	2.829056978225708	0.004668540134470111	0.030929078390864485
1	Cotl1	2.7660956382751465	0.005673188856085276	0.03535920054527009
1	Tnfrsf18	2.7332160472869873	0.006271919969052016	0.0365059706951359
1	Ctsd	2.722722291946411	0.00647464385913731	0.0365059706951359
1	Nme1	2.680048704147339	0.007361145261061472	0.0398102753914549
1	Cxcr3	2.6660573482513428	0.007674660903123753	0.040675702786555884
1	Ly6e	2.6037957668304443	0.00921977046109396	0.0460988523054698
1	Bcl2a1d	2.577911615371704	0.009939941753228397	0.048477338613836185
1	Tspan32	2.573714256286621	0.010061334429286755	0.048477338613836185
1	Limd2	2.5247442722320557	0.011578247310405215	0.05290061271133417
1	Eef1g	2.5086543560028076	0.012119202799628135	0.05443370748985518
1	Ikzf2	2.4722766876220703	0.013425555528097521	0.05832413467124333
1	Slc25a5	2.420508623123169	0.015498812544487851	0.06367544252530402
1	Rora	2.417710304260254	0.01561850477035759	0.06367544252530402
1	Btg1	2.406517267227173	0.016105444551685152	0.06394505656377708
1	Cd28	2.395324230194092	0.016605678846326716	0.06471330726877324
1	Tesc	2.3631439208984375	0.01812062959424208	0.06872913368058207
1	Uqcrq	2.3624444007873535	0.018154865500531112	0.06872913368058207
1	Psme2	2.3421568870544434	0.019172654052442846	0.07056601838746325
1	Gdi2	2.300182819366455	0.021437869140303444	0.07782240167370429
1	Sh2d1a	2.2470154762268066	0.02463903647540477	0.08669493337857598
1	Sec61b	2.2435176372528076	0.0248634525915916	0.08669493337857598
1	Ldha	2.2253289222717285	0.026059169184448023	0.08968415368673671
1	Lysmd2	2.141380548477173	0.03224335907005391	0.10815810320967452
1	Ass1	2.0959086418151855	0.03609029918880923	0.11827641723746073
1	Fam129a	2.0952091217041016	0.036152414325412524	0.11827641723746073
1	Eif5a	2.0749216079711914	0.03799380733075806	0.12254610930595101
1	Lmo4	2.0574324131011963	0.03964465961128082	0.12359805643516963
1	Cyb5a	2.05253529548645	0.04011766516899062	0.1236183868579362
1	Tmsb4x	2.037144899368286	0.04163553228366969	0.1268208741973847
1	Lef1	2.006363868713379	0.04481744989992988	0.13496163890319796
1	Bcl2a1b	1.9825783967971802	0.047414538282445184	0.14099689886956787
1	Inpp4b	1.9566943645477295	0.05038341076194343	0.1467209214496155
1	Cyba	1.898630142211914	0.057613120225506034	0.16595083543216413
1	Ccr2	1.8713469505310059	0.061297004222113975	0.17280538424319367
1	St13	1.8650507926940918	0.06217427713288885	0.17343350989700576
1	B4galnt1	1.8489607572555542	0.06446347868461363	0.17611156547858364
1	Timp2	1.8097848892211914	0.07032915035328433	0.18825479640020554
1	9530036M11Rik	1.8097848892211914	0.07032915035328433	0.18825479640020554
1	Snrpe	1.8027892112731934	0.07142132520565657	0.1892665117949899
1	Abracl	1.7915960550308228	0.07319768707338836	0.19205333737077143
1	Cox7c	1.7825016975402832	0.07466745241611775	0.19398896951246275
1	Nap1l1	1.7671111822128296	0.07720960816856247	0.1957508740264617
1	Thy1	1.7573171854019165	0.07886375277953207	0.19715938194883018
1	Cox5a	1.7426263093948364	0.08139891634020634	0.20159544701079138
1	Cdc42ep3	1.7195404767990112	0.08551599885385294	0.2079058687731287
1	Pabpc1	1.7090469598770142	0.08744224928218552	0.20968821878811747
1	Srgn	1.7020512819290161	0.08874575562266522	0.2099787967857704
1	Mrps5	1.681763768196106	0.09261465460867069	0.21719365903803303
1	Glrx3	1.6670728921890259	0.0954999234084293	0.22006504089768492
1	AW112010	1.6439870595932007	0.1001788759077654	0.22885691478929165
1	Hsp90aa1	1.5880215167999268	0.11228146839961063	0.25431272757176765
1	Ranbp1	1.5362534523010254	0.12447623462663583	0.2771949762693991
1	Uqcr10	1.5054724216461182	0.13220266678107806	0.291947555808214
1	Gm8730	1.489382266998291	0.13638672235982005	0.298698193597953
1	AI662270	1.4760905504226685	0.13991959709240406	0.30145279048363477
1	Cox6c	1.4600003957748413	0.14428995837031694	0.30836160458172573
1	Nop10	1.4488073587417603	0.14739139979910795	0.3124697675741089
1	Pkm	1.4397128820419312	0.14994863633454306	0.31536816371947546
1	Ifi27l2a	1.42851984500885	0.15314229475994354	0.3195488827668113
1	Atp5e	1.414528489112854	0.1572068036414907	0.32294420903096926
1	Zfos1	1.405434012413025	0.15989225000380625	0.3255541188898172
1	Ckb	1.4019361734390259	0.16093430028138134	0.3255541188898172
1	Ftl1	1.3529664278030396	0.17606637450796325	0.3456117721822982
1	Tox	1.3228849172592163	0.1858736561963692	0.3595366342484514
1	Ptma	1.2501296997070312	0.21125216018935034	0.40274692410199886
1	Cd3d	1.2200483083724976	0.22244657805951762	0.4180733559274622
1	Sptssa	1.1577866077423096	0.24695112100826222	0.4513244625323413
1	Laptm5	1.1207094192504883	0.26241154787893484	0.4730548312103247
1	Mif4gd	1.0997223854064941	0.271453089342382	0.4860477613225083
1	Eif3f	1.0766366720199585	0.28164263298403025	0.49427349497197365
1	Gm2a	1.071739673614502	0.28383698757445086	0.49484737965282555
1	Tma7	1.0500530004501343	0.2936937414865899	0.5037729696030881
1	Tcf7	0.9926883578300476	0.32086185166816417	0.5319924618166331
1	Maf	0.9731004238128662	0.33050339334052337	0.5423460940006962
1	Mmd	0.9710017442703247	0.33154742350231237	0.5423460940006962
1	Rexo2	0.952812910079956	0.34068486482967664	0.550496885243075
1	Gimap6	0.952812910079956	0.34068486482967664	0.550496885243075
1	Cd247	0.9094396233558655	0.3631181010541914	0.5831896774506711
1	Pdlim1	0.8968474268913269	0.3698003471102024	0.5903439276156845
1	Tnfrsf25	0.8744611740112305	0.3818671409619707	0.6023499544935847
1	Prdx1	0.8695642352104187	0.3845385994410553	0.6029747269341992
1	Kcnn4	0.8506758809089661	0.3949494387236482	0.6156564780103928
1	Pycard	0.840881884098053	0.4004141046151599	0.6205247820059496
1	Gapdh	0.8289892077445984	0.40711050825539097	0.6220374952083316
1	Gimap1	0.8233926892280579	0.4102847320675662	0.6220374952083316
1	Anp32a	0.8198948502540588	0.4122760690601386	0.6220374952083316
2	Gm10073	4.186151504516602	2.8372418968174612e-05	0.001689092811857316
2	Cd7	4.111268043518066	3.934924071795356e-05	0.001689092811857316
2	Itgae	4.09743070602417	4.177612316369899e-05	0.001689092811857316
2	Hspa8	3.5585949420928955	0.00037284403140279144	0.010978185369082193
2	Ptpn6	3.165456533432007	0.0015483982782412027	0.034193795311159896
2	S100a11	3.089759111404419	0.0020031896400249656	0.04083425035435507
2	Cst7	3.0116195678710938	0.0025985794322963196	0.049187396397037474
2	Eef1a1	2.7584807872772217	0.005807070962470934	0.09617961281592484
2	Izumo1r	2.7373180389404297	0.006194236430015726	0.09655721493848043
2	Cd160	2.6632485389709473	0.00773902296528596	0.11393561587782107
2	Lgals1	2.5842952728271484	0.009757821759298554	0.13609593506390089
2	Il7r	2.4996442794799805	0.012431804575606324	0.14323600924068158
2	Klk8	2.479295492172241	0.013164217405876618	0.145354900523221
2	Klrd1	2.4638304710388184	0.013746110738937443	0.1457087738327369
2	Icos	2.4084818363189697	0.016019025238956475	0.15160863172583808
2	Spint2	2.358830690383911	0.01833261398353387	0.15671428082698308
2	Zfos1	2.2920868396759033	0.021900637070500217	0.17586875223280476
2	Ftl1	2.269296169281006	0.02325032386870409	0.18121575956489955
2	Klrc2	2.2432496547698975	0.024880717824916205	0.1883825778172227
2	Smpdl3a	2.2009241580963135	0.027741388900341918	0.1986883259078543
2	Gnai2	2.1081337928771973	0.03501941948556187	0.21843343317159547
2	Snhg6	2.103250026702881	0.03544391557124002	0.21843343317159547
2	Capg	2.0446455478668213	0.04088981254750834	0.24079556277977135
2	Ly6a	1.9551109075546265	0.0505699773638355	0.28948877585554045
2	Vim	1.9079017639160156	0.05640391401646255	0.3113966086325537
2	Pabpc1	1.8663902282714844	0.06198678603960716	0.32208820197050775
2	Pag1	1.8444135189056396	0.06512289158083044	0.3268015532624117
2	Ikzf2	1.8427857160568237	0.06536031065248235	0.3268015532624117
2	Eef2	1.8216229677200317	0.06851221897604894	0.33621737090098086
2	Ccdc12	1.697088360786438	0.08967995120232759	0.40974460463132434
2	Slc25a4	1.6596466302871704	0.09698556180414995	0.4145350625499958
2	Gdi2	1.5676701068878174	0.11695813445113139	0.4696046307507548
2	Srsf7	1.5334842205047607	0.12515660067196355	0.49077298771752803
2	Wdr26	1.5277864933013916	0.12656554896315664	0.49077298771752803
2	Id3	1.5123214721679688	0.13045210659362053	0.49077298771752803
2	Txn1	1.490344762802124	0.13613360732183163	0.5010473047261859
2	Ndufs5	1.4537169933319092	0.1460247941519512	0.5296516567598382
2	Ybx1	1.4415076971054077	0.14944130614471665	0.5296516567598382
2	Hsp90ab1	1.4187170267105103	0.15598152279679717	0.5417386040014757
2	Impdh2	1.3470892906188965	0.17795145963764702	0.5750870341948349
2	Cd3d	1.333252191543579	0.18244906325725674	0.5825180935322053
2	Pkm	1.244531512260437	0.21330401913611174	0.6351187086637036
2	Bcl2a1d	1.2192989587783813	0.22273072978103936	0.6460200864573862
2	S100a10	1.2152292728424072	0.2242786715248284	0.6460200864573862
2	Serinc3	1.1761596202850342	0.23953111376791747	0.6681657384052435
2	Id2	1.1639503240585327	0.24444414971180828	0.6696154638720125
2	H2-Q7	1.1256946325302124	0.2602948102672943	0.6821841352496819
2	Blk	1.1159272193908691	0.2644533043194307	0.6821841352496819
2	Tmem176a	1.1159272193908691	0.2644533043194307	0.6821841352496819
2	Mrps5	1.0858110189437866	0.27756262407725996	0.6939065601931499
2	Tmem176b	1.0679041147232056	0.2855637909036428	0.6996309289741803
2	Gm8730	1.039415717124939	0.2986114148357849	0.7127801364414107
2	Limd2	1.0369739532470703	0.299748015470375	0.7127801364414107
2	Klrc1	1.0158112049102783	0.30971931150507614	0.7199615574460103
2	Psma7	1.0027879476547241	0.31596317978044874	0.7280890664505992
2	Ptprcap	0.9856950044631958	0.32428281249426383	0.7309572984104127
2	Ptma	0.957206666469574	0.3384629420419941	0.7391790795653371
2	Nap1l1	0.9433695077896118	0.34549192971089826	0.7391790795653371
2	Cd247	0.9384858012199402	0.34799480649518943	0.7391790795653371
2	Gnb2l1	0.9360439777374268	0.3492505569814943	0.7391790795653371
2	Bcl2a1b	0.9344160556793213	0.35008932043458996	0.7391790795653371
2	Gpx1	0.9173230528831482	0.35897336867975116	0.7391790795653371
2	Ly6e	0.9010440707206726	0.36756489877249976	0.7470541213137056
2	Rhoa	0.8896487355232239	0.37365453007032323	0.7501397762775428
2	Eef1b2	0.8660441637039185	0.3864659528883494	0.7700261467324255
2	Fhl2	0.8465093374252319	0.3972686791082276	0.779823703434669
2	Rrp1	0.8302302956581116	0.40640859232922744	0.7861188099798925
2	Pycard	0.7911606431007385	0.42885026250663827	0.8149496349884546
2	Klrk1	0.7879047989845276	0.4307523787772082	0.8149496349884546
2	Znrf1	0.771625816822052	0.44033608929704826	0.8217539694628013
2	Polr2m	0.7569746971130371	0.44906503393597463	0.8234084644639265
2	Srsf2	0.7455793619155884	0.4559215555241579	0.8234084644639265
2	Cox7c	0.7447654008865356	0.4564135503442538	0.8234084644639265
2	Il18r1	0.7415096163749695	0.4583845115579298	0.8234084644639265
2	Cox5a	0.7390677332878113	0.45986585939872116	0.8234084644639265
2	Psmb7	0.7170910835266113	0.4733179087203323	0.8333036061245801
2	Tuba1a	0.6812772154808044	0.4956961015476038	0.8397569387885231
2	Cmtm7	0.6763935089111328	0.49879084210289093	0.8397569387885231
2	Cd3e	0.6706958413124084	0.5024143118461619	0.8397569387885231
2	Eef1g	0.6519749760627747	0.514417323675362	0.8397569387885231
2	Cd81	0.6479052305221558	0.5170462626116821	0.8397569387885231
2	Ctss	0.6340680122375488	0.5260364220335654	0.8397569387885231
2	Lpar6	0.6340680122375488	0.5260364220335654	0.8397569387885231
2	Naca	0.5982542037963867	0.5496703448523856	0.8670255030797542
2	Srgn	0.5876728296279907	0.5567519269315998	0.8670418815848701
2	Vamp5	0.5836030840873718	0.5594874028340104	0.8670418815848701
2	Oaz1	0.5616263747215271	0.5743706078407977	0.8798162490046902
2	Eng	0.5323241353034973	0.5945015243066766	0.9002451653786817
2	Aqp3	0.5193008780479431	0.6035509207981918	0.9036214350933381
2	Atpif1	0.5111613869667053	0.6092380486973907	0.9070117017124076
2	Nop10	0.48185914754867554	0.6299060075447689	0.9207544327475251
2	Hnrnpm	0.46964988112449646	0.6386051815457304	0.9207544327475251
2	Tubb5	0.45418480038642883	0.6496958179613942	0.9207544327475251
2	Tomm20	0.45255690813064575	0.6508678375312085	0.9207544327475251
2	Morf4l1	0.4493010938167572	0.6532144654963574	0.9207544327475251
2	Sec61b	0.4346499741077423	0.6638165139771237	0.9258493484417779
2	Gclc	0.4281383752822876	0.668550386110659	0.926326092646606
2	Psme2	0.41267329454421997	0.6798459955694428	0.926326092646606
2	9530036M11Rik	0.41023144125938416	0.6816361813814648	0.926326092646606
2	Tcf7	0.39558032155036926	0.6924146613979059	0.9303652170240133
