## Supplemental Table 5 for "High dimensional single-cell analysis reveals iNKT cell developmental trajectories and effector fate decision"

### Sheet: 5a
DRG in Fhl2+/+ vs Fhl2-/- iNKT cells
Up-regulated in Fhl2-/- iNKT			Down-regulated in Fhl2-/- iNKT
genes	logFC	pvals_adj	genes	logFC	pvals_adj
Wls	5.263809680938721	inf	Tmsb10	-0.6902045607566833	inf
Hist1h1e	3.663832902908325	248.49876813993666	Wdr89	-1.0569616556167603	inf
Ramp1	1.5921587944030762	247.80850672521152	Cd3e	-0.8599169850349426	206.943636388624
Ncl	1.0677931308746338	244.89457548300382	H2-K1	-0.9604868292808533	162.01570446239148
Tbc1d4	1.9615436792373657	202.35400162826303	Nkg7	-1.5596578121185303	149.64600847060015
Hsp90ab1	0.7199552059173584	184.8187270273042	H2-D1	-0.6431370377540588	143.0576059715613
Tpr	1.1448402404785156	170.47973749279583	Hcst	-0.82284015417099	140.21618739444654
Prrc2c	1.2102428674697876	166.65388739614357	Id2	-0.7418915629386902	132.93502632485627
Slamf6	1.9953888654708862	140.38185549039386	Shisa5	-0.5171253085136414	125.70962681450524
Smarca5	1.5392953157424927	136.62108094167002	B2m	-0.3915155827999115	119.44418859627571
Srrm2	0.8375995755195618	136.1355362326315	Cd7	-1.4314574003219604	115.64401018783795
Top2b	1.6227245330810547	132.1649736291416	H2-Q7	-1.2708114385604858	114.6714681923164
Thrap3	1.2438374757766724	122.08900187127169	Fth1	-0.3314218819141388	110.50143668309697
Dhx9	1.7395343780517578	102.59627617960561	Serinc3	-0.9828729033470154	106.53038340722726
Eif3a	1.076410174369812	100.63646259791264	Klrd1	-1.435302734375	98.946164020521
Ptprc	0.8400027751922607	100.20769907238252	Eef1a1	-0.25155261158943176	94.9368271824131
Canx	1.1628323793411255	98.91628770695806	Malat1	-0.5704397559165955	93.49104493982185
Atrx	1.1329982280731201	98.87656019526294	AW112010	-0.9151506423950195	90.46245070582103
Ddx46	1.180243968963623	92.9056226908055	Ltb	-0.801433265209198	87.54392874159515
Sfpq	1.0625189542770386	92.8374873604243	Xcl1	-1.430538535118103	85.34540541414346
Hspa4	1.3540703058242798	91.21320239264865	Ly6e	-0.3468484878540039	81.88863403342758
Srrm1	1.0572444200515747	89.9046419570434	Klrb1c	-1.1339728832244873	76.95665936064637
Utrn	1.2162843942642212	86.99915321877894	Ms4a4b	-0.9446948766708374	76.22153834850397
Smc1a	1.3038073778152466	86.6919038940063	Ptpn18	-0.375889390707016	72.20821709025545
Scaf11	1.201486349105835	85.39753155948468	Snrpg	-0.6623002290725708	71.97075989258546
Supt16	1.3417344093322754	84.29455188267805	Sh3bgrl3	-0.31802088022232056	71.74540373330417
Zfp106	1.747556447982788	83.6158943174794	Arf5	-0.4779123067855835	69.52092795748774
Pabpc1	0.39375776052474976	83.12467373025555	Cd3g	-0.29748860001564026	69.4047601853995
Eif3c	0.9404847025871277	82.55424621105578	Tmsb4x	-0.1862013339996338	69.01073407428639
Tln1	0.944351315498352	81.92856874933636	Ctla2a	-1.3221909999847412	68.4821031565402
Sept7	0.8124961853027344	81.35463210088324	Pfdn5	-0.3464351296424866	68.21875934036495
Anp32b	0.7800620794296265	77.34129931086892	Klrk1	-1.6857273578643799	67.23777705348465
Sf3b1	0.8279286623001099	77.24913993718542	Selplg	-0.525976300239563	63.484789524422055
Erbb2ip	1.7826945781707764	76.5922523837614	Hmha1	-0.4919382631778717	63.301673724911424
Hspd1	1.098937749862671	75.97696514005965	Ctsw	-0.6441524028778076	62.64260927884524
Nop58	1.2712420225143433	73.54388222603667	Il2rb	-0.9105653762817383	61.930752793711065
Samd9l	1.327887773513794	72.15252620806069	Gimap1	-0.6406642198562622	60.50975474221144
Pdia3	0.736221194267273	72.02426790929309	Gltscr2	-0.44824865460395813	58.863715231734425
Inpp4b	0.955571711063385	71.2263430358825	Rabac1	-0.6572840809822083	56.30543879003042
Hp1bp3	1.0519630908966064	70.41535049650004	Cd52	-0.26490849256515503	51.565929113524604
Macf1	1.1629276275634766	70.21816534001688	Grcc10	-0.7933952212333679	50.44472083724912
Hsp90b1	0.8857442140579224	70.0462232566128	Eif1	-0.19649216532707214	49.87474814503071
Ybx1	0.5595355033874512	68.66002996903164	Arhgef1	-0.5041761994361877	48.14063006918986
Ptma	0.34187981486320496	67.9580337697388	Gzmb	-1.2230420112609863	44.591841874719876
Zbtb16	1.2033942937850952	67.87507575687246	B4galnt1	-0.5299739837646484	43.57241615783732
Ctage5	1.1518244743347168	67.01456140097189	Ly6a	-0.8766820430755615	41.88178179861622
Set	0.6887830495834351	64.88841373066144	Ndufa3	-0.4081416726112366	40.990111033761515
Prpf4b	1.0566208362579346	62.052190535762996	Tpt1	-0.1479400396347046	39.2599173019019
Hspa5	0.7968789935112	61.96163745784116	Gimap6	-0.5744805335998535	38.825895747089625
Calr	0.744245707988739	61.84329680179637	Gimap3	-0.7316497564315796	38.24970860616434
Pdcd1	1.4791473150253296	61.385139683572305	Lfng	-0.7434866428375244	37.010385209321306
Nap1l1	0.8419327139854431	61.11606614142096	Cox7a2l	-0.2857632339000702	36.32952927159662
Eprs	1.1618467569351196	57.57648349775534	Klrc2	-1.4388631582260132	36.04263466404932
Slc25a5	0.4333507716655731	56.79316388574351	Ubb	-0.2236584722995758	35.14855163541641
Rrbp1	0.9471584558486938	56.16130823811442	Ypel3	-0.5618637204170227	34.81510186030516
Smek2	1.1021604537963867	56.03316832257392	Sec61g	-0.3333861827850342	34.373964157115395
Nsd1	1.131110668182373	55.84604989173074	Fhl2	-7.875253200531006	33.480415767406214
Setx	1.4835636615753174	55.72027877250082	Fgl2	-0.9257689714431763	33.37964649818869
Zfp638	1.33138906955719	55.6103594799591	Tomm7	-0.3377685546875	32.769506662375186
Hnrnpa2b1	0.5704676508903503	55.35871777998328	Sec11c	-0.5539286732673645	32.71539781741852
Drosha	1.170711636543274	55.22536330070405	Cxcr3	-0.712742269039154	32.309443590786344
Prpf40a	0.8830825686454773	54.721852213779464	Uba52	-0.6073572039604187	32.157318530221424
Tcf7	1.0962408781051636	54.376809568102104	Btg1	-0.488667756319046	31.89727312106589
Thoc2	1.0662175416946411	54.354399871204826	Cst7	-0.897654116153717	30.821455598065718
Sptbn1	1.234940767288208	54.04576767533756
Hsp90aa1	0.7584033608436584	54.041841050365306
Ran	0.6490819454193115	53.71384778697676
Icos	0.8291961550712585	53.644420557501796
U2surp	0.9347589015960693	53.584095284913886
Ssb	0.719415009021759	52.89722638070709
Atic	1.1518316268920898	52.83397742541421
Chd1	1.016616702079773	52.59925366784987
Anp32e	1.023810625076294	52.5128438770418
Serbp1	0.4430585503578186	51.93572979956868
Tax1bp1	0.8554680943489075	51.83815807161709
Ddx5	0.4374111592769623	51.739111432784384
Smarcc1	1.2194353342056274	51.49152468154358
Elf1	0.7929745316505432	51.1396792699016
Kcnq1ot1	0.9279026389122009	50.69231178355095
Esco1	1.3721898794174194	50.61017467175632
Hadha	1.0272575616836548	50.55681816606377
Ubtf	0.9813539385795593	50.43864769209131
Npm1	0.33078011870384216	50.367597552575404
Ldha	0.4961845278739929	49.77689337591211
Birc6	0.949988067150116	49.08281119649556
Chd4	0.8247445225715637	48.665439402892304
Stk26	1.4013844728469849	48.65730898001123
Usp34	1.0564152002334595	48.631502368622996
Clint1	0.9617312550544739	48.582640149852644
Stmn1	1.6660451889038086	48.5145184640972
Ikzf2	0.8994969129562378	48.16101764398453
Eml4	1.0990058183670044	47.42095294153266
Hnrnpa3	0.6200952529907227	47.3706848701418
Fnbp4	1.3831331729888916	47.21383298035391
Baz1b	1.110493540763855	47.09601197751083
Id3	1.068347454071045	46.939786427794985
Trip12	1.2135894298553467	46.66302306018926
Pak2	0.767469584941864	46.16354332354567
Wapl	0.9963660836219788	46.1245685816363
Hnrnpab	0.7646245360374451	46.11239506816185
Lef1	1.0077285766601562	45.958819801180674
Ctse	2.141089916229248	45.69914818928557
Nme1	0.5696520209312439	45.51570105846098
Pafah1b1	0.7472003698348999	45.48766964936404
Tceb3	1.2928259372711182	44.632956322344334
Acin1	0.8123732805252075	44.503469030091196
Srp72	0.9268348217010498	44.1233981316992
Smc3	0.8954804539680481	43.9664364279975
Asap1	0.9746992588043213	43.94533094539701
Trip11	1.128737449645996	43.714231695560336
Bclaf1	0.8276320099830627	43.64698912819731
Nipbl	0.8495919108390808	42.64584328081465
Ipcef1	0.8670028448104858	42.012507331210195
Uri1	0.9932374358177185	41.46534640800577
Psip1	0.8194751739501953	41.11627802259849
Zcchc6	1.2601808309555054	41.02184394043307
Pyhin1	0.8570162057876587	41.00488974359888
Matr3	0.7972173094749451	40.947384875989165
Hist2h2ac	3.560392141342163	40.93226080391195
Cdkn1b	1.0424020290374756	40.82327808287349
Hnrnpdl	0.7292839288711548	40.374049560633495
Ranbp1	0.6547307372093201	39.771343952495926
Cyld	1.0327134132385254	39.631498011311464
Aff4	1.4109383821487427	39.63012773770989
Nolc1	1.0709034204483032	39.52978156576508
Mif	0.5356258153915405	39.431472069300185
Eif4g2	0.6308472156524658	39.329977980037306
Eif4a1	0.496134877204895	38.92387977067228
Ddx6	0.9209561944007874	38.89114844807873
Ywhae	0.6934221982955933	38.64326657987697
Jarid2	1.2075378894805908	38.62444198794224
AI662270	0.7674513459205627	38.3756790075204
Pcm1	1.2100441455841064	38.18219994046418
Ssrp1	0.7433069348335266	37.72945069897854
Tnks2	1.0476434230804443	37.549422606900606
Stag2	0.9801465272903442	37.47022821078122
Gspt1	0.9277329444885254	37.36315483711046
Kras	0.9550120234489441	37.3279885540265
Caprin1	0.7957851886749268	37.20730834027393
Cntrl	0.9430125951766968	37.070436964130245
Zfr	1.0532680749893188	36.863599208005375
Parp1	1.1681510210037231	36.569670346619475
Abce1	1.1939239501953125	36.533623366872455
Akap9	0.9212864637374878	36.47249133809154
Rif1	1.2222695350646973	36.13263479768304
Chd2	1.0005967617034912	36.03694783379737
Mmd	0.9422074556350708	35.98874015694206
Rsl1d1	0.7492644786834717	35.981231380682125
Lsm12	0.7694846391677856	35.85338853284754
Syncrip	0.7823777794837952	35.83933763075088
Izumo1r	0.6781044602394104	35.81284787588963
Elmo1	0.8905221223831177	35.6618068642677
Smc6	0.7508546710014343	35.52996388124047
Pnn	0.6652185916900635	35.40409439012635
Fam162a	0.7825499773025513	35.01641829077075
Timp2	0.715457558631897	34.867941731706956
Xrn2	0.7043717503547668	34.721611804298725
Hnrnpc	0.6101388931274414	34.5902761144261
Rfc1	1.0628278255462646	34.572075629629026
Eif5a	0.3622673749923706	34.446070442614946
Casp8ap2	1.2220419645309448	34.35642689137575
Rsf1	0.9561740756034851	34.12369741276737
Eif4g3	1.0134528875350952	34.092974268811766
Kif2a	0.8639454245567322	33.985718882400214
Kif5b	0.6926544904708862	33.84597029971896
Tpp2	0.8522247076034546	33.62703596623502
Camk4	1.0047838687896729	33.58168494876341
Iqgap1	0.6945222020149231	33.50631961479981
Smek1	1.322339653968811	33.46201671131832
Mier1	0.7617007493972778	33.41615848526921
Ncor1	0.6123115420341492	33.31478916203377
Hist1h4d	2.5589754581451416	33.15883120134999
Copb1	0.9359803199768066	32.8667103705467
Ascc3	1.3073476552963257	32.79826602371186
Mak16	0.844070553779602	32.77524810541801
Lztfl1	1.523730993270874	32.616249669296515
Usp1	1.1207438707351685	32.55916577325071
Srpk1	0.6546774506568909	32.3479886713079
Apc	1.558845043182373	32.30533475715595
Nucks1	0.784900426864624	32.189937282220136
Eif4g1	0.7787626385688782	32.02164780000968
Cacybp	0.6955750584602356	31.851063318871137
Smchd1	0.7634570598602295	31.769343718529996
Add3	0.8579021096229553	31.701324906760224
Dnajc2	0.7290444374084473	31.681254225617348
Lars	1.2048125267028809	31.43008240996252
Hdlbp	1.154242992401123	31.416044509242557
Sfr1	0.6909275054931641	31.38754904941687
Dctpp1	0.9275839924812317	31.35454112280183
Sept11	0.7610567808151245	31.283238226166766
Wasf2	0.7881309390068054	31.283238226166766
Gcc2	0.9842953681945801	31.283238226166766
Ctdspl2	1.1279408931732178	31.26728384745732
Bod1l	0.7262397408485413	31.237736929457633
Zc3h13	0.8442115783691406	31.055402456413383
Nrd1	0.8271738886833191	30.93623712276216
Zfand5	0.7615403532981873	30.901607706663608
Actg1	0.23700344562530518	30.66771327812966
Dnmt1	1.136391282081604	30.432886331854554
Fam188a	1.0898706912994385	30.410354493706198
Cct2	0.5751404762268066	30.312218220391696
Smc5	1.2511109113693237	30.285812821114057
Prpf6	1.1635574102401733	30.277011066024155
Cggbp1	0.7909281253814697	30.255894014451677
Srsf6	0.6497027277946472	30.135067909571013
Ddx42	0.9184553623199463	30.022566207051707
Snrpe	0.39299625158309937	29.86660934051612

### Sheet: 5b
DRG in Fhl2+/+ vs Fhl2-/- iNKT2a cells
Up-regulated in Fhl2-/- iNKT2a			Down-regulated in Fhl2-/- iNKT2a
genes	logFC	pvals_adj	genes	logFC	pvals_adj
Inpp4b	1.9846619367599487	48.656675529653185	Wdr89	-1.0702859163284302	64.00092124869009
Hist1h1e	3.5706653594970703	41.11368214551908	Tmsb10	-0.6187556982040405	61.58115189330855
Ncl	0.881237804889679	36.96579291020078	B2m	-0.436652809381485	27.630450388518927
Ptprc	1.2920362949371338	36.68099734174328	Serinc3	-1.3075648546218872	23.900473920442224
Tbc1d4	1.8687962293624878	35.35502803444075	Arf5	-0.6642572283744812	21.13641089827291
Wls	3.547248125076294	28.118879388238298	H2-K1	-0.8078152537345886	19.122064538715282
Smarca5	1.4437808990478516	25.894037868937197	H2-D1	-0.5915541648864746	18.476833376442308
Prrc2c	0.9538971185684204	25.867537900457055	Shisa5	-0.4458234906196594	17.60491204654161
Ramp1	0.675330638885498	25.20498584109232	Cd3e	-0.5904070734977722	17.189478155978467
Canx	1.1282954216003418	22.02045134656822	Ly6e	-0.43224263191223145	15.082583963635836
Top2b	1.503108024597168	21.689146296453284	Snrpg	-0.744917631149292	14.709306780628529
Eif3c	1.0522056818008423	21.689146296453284	H2-Q7	-1.4779759645462036	13.698739523241251
Tpr	0.9519985914230347	18.858082441859636	Ly6a	-1.1894322633743286	13.475982573130393
Srrm2	0.7205853462219238	17.92968424659135	Nt5e	-2.4479520320892334	13.358214270818513
Eif3a	0.9513545036315918	17.21359537316413	Eef1a1	-0.22651302814483643	11.336967560525187
Slamf6	1.0601131916046143	17.13737205190926	Ndufa3	-0.5435205101966858	10.459553486155663
Utrn	1.1453633308410645	16.47270978989131	Hmha1	-0.5222335457801819	10.087459646931274
Zfp106	1.6940257549285889	16.104944831549403	Hmgb1	-0.4814048707485199	10.086515827603975
Anp32b	0.7581508159637451	15.363045433217916	Ppp1r18	-0.6404873728752136	8.390961200826052
Hsp90ab1	0.402180016040802	15.18499312705273	Ltb	-0.7313076257705688	8.011828670295204
Sept7	0.7437750101089478	15.01373431971434	Uba52	-0.7077188491821289	7.962254662276286
Atrx	0.944186806678772	14.945963067766519	Grcc10	-0.7126898169517517	7.500866020651042
Thrap3	0.9093474745750427	14.843812970453234	Psme2b	-0.8564072251319885	7.233934614385417
Lef1	1.0369045734405518	14.260557743437573	Atp5k	-0.5067225694656372	7.16165654521753
Dhx9	1.3941699266433716	13.693467468931155	Psme1	-0.42345190048217773	7.0444601984530575
Nop58	1.2192021608352661	13.693467468931155	Cd7	-1.6421695947647095	7.023940086228346
Erbb2ip	1.6707600355148315	13.400238304696098	Tomm7	-0.44648879766464233	7.004636170600869
Ddx5	0.4046282172203064	13.008203797280943	Gltscr2	-0.37105655670166016	6.8727874070225985
Ddx46	0.8876575827598572	12.443004412216823	Ubb	-0.223648801445961	6.854461892422418
Prpf4b	1.2020832300186157	12.232695961864826	Nkg7	-0.9344884753227234	6.681232965636206
Kcnq1ot1	1.034777283668518	12.09894710985274	Ypel3	-0.6578394770622253	6.589695791703885
Smc1a	1.1590172052383423	11.808408254111347	St6galnac3	-2.6941475868225098	6.542881504464754
Supt16	1.1503876447677612	11.796244977342981	Usmg5	-0.3620064854621887	6.225591327882566
Pabpc1	0.29954299330711365	11.437971838421767	Tmsb4x	-0.1757226586341858	6.176159424678817
Scaf11	1.026842474937439	11.384849465438075	Pfdn5	-0.26756778359413147	6.13902364843889
Tln1	0.7553347945213318	11.307766288422037	Mir142hg	-1.1970930099487305	6.13252110932139
Sfpq	0.8120012283325195	11.10329504166024	Cd37	-0.5018974542617798	6.092400756347508
Fam188a	1.604536533355713	10.999395728956761	AY036118	-1.9459209442138672	6.022210116286055
Hspa4	0.9632813930511475	10.42990435591051	Sptssa	-0.5852167010307312	5.974852844568802
Dopey2	2.00905179977417	10.41287086348107	Pttg1	-1.2170864343643188	5.898726783487378
Elf1	0.7663511037826538	10.412088790928834	Lxn	-2.0965933799743652	5.880713760071048
Hspd1	0.8288905024528503	10.379313331685657	Klk8	-0.40770021080970764	5.803948972241061
Sf3b1	0.6349666714668274	10.288870124795388	Sepw1	-0.29549136757850647	5.777985408855988
Setx	1.5306284427642822	10.110794436371226	Comt	-0.6500181555747986	5.73669837899474
Srrm1	0.7539016604423523	10.09580664829303	Cox7a2l	-0.2648260295391083	5.567989332785583
Esco1	1.5221279859542847	10.09580664829303	AW112010	-0.6591498851776123	5.498397895710457
Pdia3	0.6164461374282837	9.94336117955164	H2-T22	-0.625134289264679	5.40926794876361
Ctse	2.4482083320617676	9.936738497083072	S100a11	-0.3402339220046997	5.341104684152696
Zfp638	1.5231486558914185	9.797698452153389	Sec11c	-0.5931919813156128	5.15854445038333
Eprs	1.0317000150680542	9.79179095638727	Capg	-0.5018319487571716	5.050097301291171
Hspa5	0.7567150592803955	9.702090187193402
Smek2	1.1276724338531494	9.538307117758261
Stk26	1.2090307474136353	8.904795411385512
Samd9l	1.4176839590072632	8.814698211264501
Hnrnpa2b1	0.4535363018512726	8.806797790516539
Atic	0.9644447565078735	8.543510151152033
Srp72	0.8773161768913269	8.47110561424948
Drosha	0.8840986490249634	8.366633439483756
Usp34	0.9888486862182617	7.971853869454423
Calr	0.5784408450126648	7.912770985838394
Abce1	1.2812238931655884	7.851650319785177
Pdcd1	0.9895424246788025	7.836226753372983
Cd5	0.8249770402908325	7.802107375864393
Pafah1b1	0.6816511154174805	7.739247895131272
U2surp	0.780933678150177	7.712149234299103
Ubtf	0.888505220413208	7.695912695662095
Nsd1	1.0265326499938965	7.676434804368826
Zbtb16	0.6319976449012756	7.434742963525177
Macf1	0.8633813858032227	7.4147280127841935
Pyhin1	0.9116045236587524	7.3945340394886525
Lztfl1	1.1860045194625854	7.3945340394886525
Set	0.49811503291130066	7.251716221782468
Rrbp1	0.8174373507499695	7.217333461593549
Rsl1d1	0.7425374388694763	7.186561176336597
Jarid2	1.141203761100769	7.178315083186858
Trip12	1.0623916387557983	7.092479726307843
Ybx1	0.4004824161529541	7.082272054170341
Serbp1	0.36602941155433655	7.033265396699955
Ccr9	1.256036639213562	6.883927784027
Nabp1	1.3972282409667969	6.880998660636381
Nolc1	1.039584994316101	6.880998660636381
Ctage5	0.7974890470504761	6.823019504003537
Aff4	1.1707990169525146	6.789404441844434
Ncor1	0.609835147857666	6.789404441844434
Fnbp4	1.2069439888000488	6.761278361988899
Ranbp2	1.6694673299789429	6.722483893903464
Cyld	1.1312264204025269	6.699304149209801
Ssb	0.5692937970161438	6.612546459272475
Zfr	1.0800268650054932	6.559497724780813
Pak2	0.6714788675308228	6.4831980834755125
Ssrp1	0.700012743473053	6.438547286907456
2600014E21Rik	1.2508147954940796	6.2965203110256915
Pik3r1	0.8698724508285522	6.220280054220214
Apc	1.4726482629776	6.18665545741006
Lcp1	0.3894965648651123	6.132990842435547
Baz1b	1.0411090850830078	6.129124212242785
Smc3	0.8442398905754089	6.092400756347508
Asap1	0.7892265915870667	6.086726239576123
Nrd1	0.941351592540741	6.014539628363672
Thoc2	0.8368474841117859	6.012606923524391
Ttc3	0.9856535792350769	5.898726783487378
Prkacb	0.8236653208732605	5.8969669397708815
Hp1bp3	0.6878730058670044	5.76487653703206
Hist2h2ac	4.0410685539245605	5.752199003515244
Nipbl	0.7636023163795471	5.731167633372027
Hnrnpab	0.5947230458259583	5.719774696032241
Kif2a	0.9382926225662231	5.63070757764897
Chd1	0.7893021702766418	5.614866197955998
Eif4g3	0.9718270897865295	5.607402692241365
Eif4g2	0.5387911200523376	5.443786854973037
Rfc1	0.9308071136474609	5.375885313862681
Parp1	0.9480771422386169	5.332675131907845
Hadha	0.7306577563285828	5.329072300310355
Scd2	0.8807035088539124	5.316842194478843
Mgst2	0.8550307154655457	5.30041638042984
Prelid2	2.0676302909851074	5.277509493323063
Srpk1	0.5752379894256592	5.237301735206698
Bloc1s2	0.7424817085266113	5.236795916747475
Uri1	0.8969489336013794	5.235649289432749
Chd2	1.1079306602478027	5.219274204548776
Azi2	0.8881303668022156	5.204366168362061
Ddx6	0.836188018321991	5.1503170612371925
Hsp90b1	0.5603845715522766	5.0224351447942155

### Sheet: 5c
DRG in Fhl2+/+ vs Fhl2-/- iNKT2b cells
Up-regulated in Fhl2-/- iNKT2b			Down-regulated in Fhl2-/- iNKT2b
genes	logFC	pvals_adj	genes	logFC	pvals_adj
Wls	6.598214626312256	54.5682246911282	Tmsb10	-0.6478807926177979	49.53296231892689
Tbc1d4	1.9372358322143555	21.758192783977172	Wdr89	-0.9672502279281616	23.923671221880127
Ncl	0.971595048904419	17.605208181040748	Serinc3	-1.018384337425232	11.122431223629887
Hist1h1e	3.6107428073883057	15.649467848313957	Cd3e	-0.5767563581466675	9.827363577926768
Ramp1	0.8118844628334045	13.122655061568917	Hmgb1	-0.6111531257629395	9.382703188612012
Slamf6	1.4591643810272217	12.54602611800282	Arf5	-0.7097295522689819	8.894015612589449
Ptprc	1.005888819694519	12.27476829540425	Eif1	-0.28372353315353394	7.322755392628471
Utrn	1.3017665147781372	9.991169480696653	Shisa5	-0.33077120780944824	7.149283387021088
Srrm2	0.6812642216682434	8.975901033970136	Fth1	-0.2981029450893402	6.854000222821017
Prrc2c	0.9642429351806641	8.133991610820622	H2-K1	-0.5361925363540649	6.768997889582954
Tpr	0.9265310168266296	7.925421347167017	Usmg5	-0.7471913695335388	6.136468856154779
Inpp4b	0.9551538228988647	7.452480414216335	Ly6a	-1.079464077949524	5.79297225996615
Sf3b1	0.9007948040962219	7.180115443008164	St6galnac3	-2.1098947525024414	5.765233712431748
Hsp90ab1	0.4357053339481354	6.539081425188268	Snrpg	-0.8562014102935791	5.691444066711567
Dhx9	1.8601040840148926	6.463533776887949	Sec61g	-0.6357781887054443	5.189518967566776
Tln1	0.9175100326538086	6.381173652448959
Top2b	1.4423115253448486	6.365971552058056
Eif3a	1.0294084548950195	6.184099928052481
Thrap3	1.099748134613037	6.145868469318582
Ddx5	0.576149046421051	5.893114760210105
Prpf4b	1.2450318336486816	5.79297225996615
Pnn	0.9899424910545349	5.691444066711567
Izumo1r	0.5495843887329102	5.460151166474886
Scaf11	1.2161833047866821	5.284194219920071
Sept7	0.7499514818191528	5.189518967566776
Atrx	0.9084271788597107	5.109152825834929

### Sheet: 5d
DRG in Fhl2+/+ vs Fhl2-/- iNKT1b cells
Up-regulated in Fhl2-/- iNKT1b			Down-regulated in Fhl2-/- iNKT1b
genes	logFC	pvals_adj	genes	logFC	pvals_adj
Wls	7.145044803619385	279.09367211513205	Tmsb10	-0.7034053802490234	204.9492853015428
Ptprc	1.141244888305664	65.53878304400487	Wdr89	-1.1049919128417969	86.11854298310563
Tbc1d4	1.9898499250411987	52.253500581157674	Cd3e	-0.8240765929222107	45.26841338639375
Hist1h1e	3.5587167739868164	49.048235086153404	Ly6a	-1.2792985439300537	24.354256398487
Ncl	0.9153135418891907	45.31918184353573	Tmsb4x	-0.169428288936615	23.369046522215037
Srrm2	0.9283968210220337	45.09141433782855	Serinc3	-0.906464695930481	22.976103330503086
Ramp1	1.2479968070983887	42.58225596804684	Fth1	-0.26765331625938416	21.14207016691954
Tpr	0.9470557570457458	29.765396131181227	Ly6e	-0.2926393151283264	20.295989596418178
Inpp4b	0.9966772198677063	25.735471833896135	Crip1	-0.734341561794281	18.823331282426413
Ddx5	0.543861448764801	24.354256398487	Snrpg	-0.7755976319313049	17.84564617924394
Prrc2c	0.9565082788467407	23.233294492158713	Id2	-0.2941400408744812	16.788116545217704
Hsp90ab1	0.5038934350013733	22.85438159493188	Arf5	-0.5692936778068542	15.5725599183593
Sf3b1	0.8497311472892761	21.776880726728482	Hcst	-0.392558217048645	14.61379453328148
Pabpc1	0.3800339698791504	21.761884141081293	Sec11c	-0.8456686735153198	13.956175481828218
Tln1	0.9693290591239929	21.141071736371625	Sec61g	-0.5785911083221436	13.765476595032585
Atrx	1.0968492031097412	20.009502503437485	Tomm7	-0.5648677945137024	12.940847996618485
Il18r1	1.299254298210144	19.45674938864194	Arhgef1	-0.5498557090759277	12.662971803698278
Sept7	0.8114644885063171	18.994140511424465	Shisa5	-0.24939604103565216	12.628480153639467
Thrap3	1.071212887763977	18.706831159373166	Thy1	-0.8786859512329102	11.76212395548941
Smc1a	1.3728113174438477	18.50604936922623	Ndufa3	-0.6350889801979065	11.576859886304522
Utrn	1.2030690908432007	17.03971436035142	Eif1	-0.19715122878551483	11.197971339859649
Ahnak	1.1292966604232788	16.55839934781627	Xcl1	-0.700504720211029	10.771248542418732
Izumo1r	0.7837221026420593	16.189507351989924	Nkg7	-0.2761615216732025	9.427449007556874
Ly9	0.9833375811576843	16.00761285606869	Ctla2a	-0.6915407776832581	9.09701084839465
Tax1bp1	1.0168389081954956	15.878308483723295	Pfdn5	-0.31606361269950867	9.085843390747874
Eif3a	0.9056068658828735	15.839812478539526	H2-D1	-0.21565671265125275	9.054413980103712
Top2b	1.3046727180480957	15.206307392208949	Hmgb1	-0.39221155643463135	8.958173686056508
Smarca5	1.2244763374328613	14.83693052114851	Eef1a1	-0.12740151584148407	8.453525584735715
Ddx46	1.0606160163879395	13.860962116779474	Rabac1	-0.464557021856308	8.329761581583387
Scaf11	1.091256022453308	13.390419158931145	Cd7	-0.5068485140800476	8.241372366667179
Samd9l	1.2494319677352905	13.32770604315385	Usmg5	-0.5536702871322632	8.02742445815084
Mndal	0.7683464884757996	12.77249916865872	Gimap1	-0.4139649569988251	7.890442482568865
Lcp1	0.4577362537384033	12.632542280986213	Dnajc15	-1.0114729404449463	7.884002947208596
Ikzf2	1.0301175117492676	12.632542280986213	Atp5k	-0.6754207015037537	7.7920274502887885
Hp1bp3	1.0342795848846436	12.554121971321925	H2-Q7	-0.4990413188934326	7.782603511631862
Srrm1	0.8750373125076294	12.432287229799924	Gltscr2	-0.39803051948547363	7.748270815289022
Pak2	0.8122323751449585	12.312477620187735	Mrpl52	-0.5762242674827576	7.547344431478167
Hspa5	0.6959556341171265	11.73963321881752	Fhl2	-28.17420196533203	7.3593307203905125
Pyhin1	1.037451982498169	11.727325673334084	Ubb	-0.19978708028793335	7.301494363775937
Ssh2	1.165262222290039	11.219127146222037	H2-K1	-0.2651718258857727	7.166832771986477
Sfpq	0.8187429308891296	11.20367944037566	Cxcr6	-0.7269265055656433	6.8926624493962825
Rrbp1	0.9304271340370178	11.120024072084595	Sepw1	-0.38803115487098694	6.842433745205541
Btg2	0.6074528098106384	11.106440856410417	Uba52	-0.6099357008934021	6.760887334828831
Calr	0.6547794342041016	11.043042874938697	Grcc10	-0.5923731327056885	6.660267691820347
Slamf6	2.0365586280822754	10.846188653362818	Ptpn18	-0.23856417834758759	6.621894448836381
Thoc2	1.1880918741226196	10.73871090945743	Cox7a2l	-0.29095494747161865	6.274065614766199
Erbb2ip	1.7356150150299072	10.699832106131618	B2m	-0.1227378323674202	5.903752510759696
Macf1	1.0887295007705688	10.602865455910248	Rac2	-0.16896037757396698	5.902676894411277
Esco1	1.583661675453186	10.552564072157915	Aes	-0.46641984581947327	5.786158666381922
Elf1	0.7556627988815308	10.547475156526158	Lat	-0.4114159047603607	5.761758025560212
Prpf4b	0.9984291195869446	10.136687904697533	Atp5l	-0.2719445526599884	5.615347772836102
Ctage5	1.1034266948699951	10.039599806191928	2010107E04Rik	-0.353775292634964	5.51201632656616
Hnrnpdl	0.7921741008758545	9.727116990446085	Ost4	-0.42490482330322266	5.320538691718001
Arid4b	0.9746741652488708	9.339573764777272	Cst7	-0.6927666068077087	5.2009565504565645
Jak1	0.5429819226264954	9.112575514048165	Hmha1	-0.32144489884376526	5.176138108459494
Maf	0.8254133462905884	9.112334984165553	Cd52	-0.13607144355773926	5.170219138069666
Dhx9	1.3387949466705322	9.099313095856171	Ppp1r18	-0.46273353695869446	5.128703725535781
Nsd1	1.093448519706726	9.09701084839465	Lfng	-0.5220232605934143	5.002019858461744
Rbm25	0.5962187647819519	9.066846422020953
Atp2b1	0.7519415020942688	8.66072827223341
Il7r	0.5187848210334778	8.500682018107977
Itgb1	0.9698854088783264	8.479077781705415
Srsf5	0.5164086818695068	8.272680986976122
Zfp638	1.2548854351043701	8.202632948605764
Pea15a	1.197187900543213	8.19061452535843
Pafah1b1	0.6853362321853638	8.050202025113167
Aldh7a1	4.373866558074951	8.03357555330837
Fus	0.5740641951560974	8.011547770981489
Clint1	0.9138076901435852	7.906773204049391
Ssb	0.5852782726287842	7.825552469027736
Pdia3	0.5198423266410828	7.805408800224074
Akap9	1.0256892442703247	7.779914784895572
Matr3	0.7740174531936646	7.73510164306168
Hsp90b1	0.6315574049949646	7.707048695980346
Cntrl	1.0207512378692627	7.6950392808572134
Trip11	1.1663483381271362	7.664033019545098
Nipbl	0.8293917179107666	7.615219899658489
Arhgap30	0.6714975237846375	7.607229990510287
Npm1	0.2824994623661041	7.514255529629372
Iqgap1	0.6884065270423889	7.480426293601473
Filip1l	1.100332260131836	7.464103847368924
Zcchc6	1.4166017770767212	7.4380255262657995
Prpf40a	0.7517217397689819	7.429581307073406
Cyld	1.0588057041168213	7.352628277840292
Ipcef1	0.8768605589866638	7.26080880854206
Ctse	2.1317873001098633	7.242140723505441
Chd2	1.0958094596862793	7.035354915333991
Cdk11b	0.8865189552307129	7.008637083908713
Luc7l2	0.5691138505935669	6.925736528758888
U2surp	0.8215914964675903	6.781578145439657
Supt16	0.9771907925605774	6.768199569324846
Usp34	1.0220506191253662	6.7270497797231465
Birc6	0.9148954749107361	6.579629256843214
Snx5	0.5732173323631287	6.553966072698649
Hadha	0.9663885831832886	6.518851407693312
Hspa4	0.9555692076683044	6.439071191714255
Zfp106	1.4178179502487183	6.430153276652623
Nop58	0.9530389904975891	6.41555674473326
Xrn2	0.7009333968162537	6.359848041838194
Chd1	0.8797576427459717	6.291912245453211
Zcchc11	0.9805837273597717	6.178500255589062
Zfr	1.162274718284607	6.129094484424317
Mier1	0.7709274291992188	6.106223280105137
Itsn2	1.0030031204223633	6.052671644751093
Suco	1.580027461051941	5.902676894411277
Sept11	0.7415945529937744	5.902676894411277
Canx	0.6759893298149109	5.738087223641669
Atic	1.0523333549499512	5.72933855814591
Pnn	0.5690527558326721	5.691009378036195
Eif3c	0.5608578324317932	5.680183873104362
Pik3r1	0.7478601336479187	5.667706275973504
Cdkn1b	0.9570828080177307	5.59911373715032
Rsrp1	0.3841817080974579	5.5799589811259525
Rock1	0.6189342141151428	5.541567249871235
Ddx6	0.8753460049629211	5.484147163877051
Eprs	0.9439102411270142	5.307575395027293
Junb	0.6489477753639221	5.232025035382719
Lyst	1.5299766063690186	5.12021038842176
Pcm1	1.2282330989837646	5.084069624610787
Serbp1	0.2791682481765747	5.043314380349991
Srp72	0.8199959993362427	5.016080728627862
Styk1	0.9337873458862305	5.016080728627862

### Sheet: 5e
DRG in Fhl2+/+ vs Fhl2-/- iNKT1c cells
Up-regulated in Fhl2-/- iNKT1c			Down-regulated in Fhl2-/- iNKT1c
genes	logFC	pvals_adj	genes	logFC	pvals_adj
Wls	6.458247184753418	142.99300684421485	Tmsb10	-0.6208705306053162	100.32710169209035
Ptprc	1.0830378532409668	40.61834717609735	Wdr89	-1.080213189125061	48.10470289646094
Ncl	1.0330910682678223	29.310866304476722	Cd3e	-0.5852636694908142	12.398260168622693
Tpr	1.167225956916809	24.54833642681644	Snrpg	-0.7652192711830139	9.356132555831243
Ahnak	1.3274015188217163	24.54833642681644	Ndufa3	-0.6224169135093689	8.234460229057243
Hist1h1e	3.4238007068634033	21.060240524440825	Hcst	-0.3261384069919586	8.017322220320976
Itgb1	1.537081241607666	20.821415249097893	Sec61g	-0.561977207660675	7.519900726829533
Srrm2	0.947333574295044	19.049482130501087	Grcc10	-0.8053714036941528	6.536487590386331
Prrc2c	1.1686935424804688	16.520019649662775	Fth1	-0.20664431154727936	6.511848116381499
Ramp1	1.503291130065918	15.102646527982147	Arf5	-0.5443024635314941	6.356234129470856
Ddx5	0.6259218454360962	13.665899203653018	Atp5k	-0.7536202073097229	6.288819223066464
Hsp90ab1	0.5090509057044983	12.955902263808055	Epsti1	-0.9698871374130249	6.286528101351246
Tbc1d4	1.8120406866073608	12.712266812861142	Ly6e	-0.23833172023296356	6.237393081329222
Inpp4b	1.1294535398483276	12.55471218870257	Eif1	-0.19696256518363953	6.030549858206173
Eif3a	1.1720824241638184	12.398260168622693	Eef1a1	-0.14003753662109375	5.49669298073341
Atrx	1.2851622104644775	12.31218983313561	Tmsb4x	-0.1205228865146637	5.2354077531298335
Samd9l	1.5218647718429565	11.544017584180304
Tln1	1.0208134651184082	11.144728769341402
Rrbp1	1.223259687423706	10.85480297312682
Macf1	1.421117901802063	10.361810629280317
Top2b	1.3503026962280273	9.607420203380293
Dhx9	1.7828172445297241	8.128468635709824
Pak2	0.9519227743148804	8.053885079176197
Canx	1.1280430555343628	8.017322220320976
Hsp90b1	0.9222018122673035	7.772291913458281
Sf3b1	0.8544933199882507	7.689187723601487
Cd244	1.3342657089233398	7.403751245518958
Eif3c	0.8910660743713379	7.313525609078087
Srrm1	0.9204540252685547	7.0739245988688575
Lcp1	0.5551819205284119	7.0739245988688575
Ssh2	1.1838901042938232	6.918625909325904
Smc3	1.1578822135925293	6.809006500215168
Jak1	0.6730239987373352	6.645362094222746
Ly9	1.009903907775879	6.511848116381499
Hspa5	0.8039361238479614	6.4818720233498786
Smek2	1.301076054573059	6.288819223066464
Iqgap1	0.8545757532119751	6.288819223066464
Tax1bp1	0.900495171546936	6.10743351690829
Ddx46	1.0409384965896606	6.016073362066625
Smarca5	1.097712755203247	5.910269820018913
Pabpc1	0.31059587001800537	5.681816014596342
Sfpq	0.8904858231544495	5.679499351538447
Sept7	0.656691312789917	5.579491336814425
Scaf11	1.0198713541030884	5.579335110456582
Smc1a	1.1204789876937866	5.558524935686333
Zfp106	1.682633399963379	5.556851598957422
Pafah1b1	0.77644944190979	5.448153154215244
Cntrl	1.2868341207504272	5.250006769983996
Trip11	1.3937463760375977	5.249954673848446
Srsf5	0.6162668466567993	5.095398766603716

### Sheet: 5f
DRG in Fhl2+/+ vs Fhl2-/- iNKT17 cells
Up-regulated in Fhl2-/- iNKT17			Down-regulated in Fhl2-/- iNKT17
genes	logFC	pvals_adj	genes	logFC	pvals_adj
Wls	2.880297899246216	9.84509486632612	Tmsb10	-0.6947720050811768	19.300184705925002
Hist1h1e	3.609128952026367	8.279178761202594	Wdr89	-0.9891166090965271	17.02509523069106
Smarca5	1.677816390991211	7.430922226109409	Arf5	-0.9001468420028687	10.664079718102613
Ptprc	1.2826800346374512	7.14159347071437	B2m	-0.5044904351234436	6.60792017273701
Srrm2	0.7744227647781372	7.139213101852218
Tbc1d4	2.0551199913024902	6.7353556427785914
Top2b	1.3673615455627441	6.543523236867379
Tpr	1.086094617843628	6.047546747585968
Eif3a	1.2107576131820679	6.047546747585968
Hspa4	1.671629786491394	6.030675358202915
Il1r1	1.6170214414596558	6.030675358202915
